# Mouse microglia express unique miRNA-mRNA networks to facilitate age-specific functions in the developing central nervous system

**DOI:** 10.1101/2022.07.12.499835

**Authors:** Alexander D. Walsh, Sarrabeth Stone, Andrea Aprico, Trevor J. Kilpatrick, Brendan A. Ansell, Michele D. Binder

## Abstract

Microglia regulate multiple processes in the central nervous system, exhibiting a significant level of cellular plasticity which is facilitated by an equally dynamic transcriptional environment. While many gene networks that regulate microglial functions have been characterised, the influence of epigenetic regulators such as small non-coding microRNAs (miRNAs) is less well defined. We have sequenced the miRNAome and mRNAome of mouse microglia during brain development and adult homeostasis, identifying unique profiles of known and novel miRNAs. Microglia express both a consistently enriched miRNA signature as well as temporally distinctive subsets of miRNAs. We generated robust miRNA-mRNA networks related to fundamental developmental processes, in addition to networks associated with immune function and dysregulated disease states. There was no apparent influence of sex on miRNA expression. This study reveals a unique developmental trajectory of miRNA expression in microglia during critical stages of CNS development, establishing miRNAs as important modulators of microglial phenotype.
