## Supplementary material for "Mouse microglia express unique miRNA-mRNA networks to facilitate age-specific functions in the developing central nervous system": Table S1

### Sheet: W8 enriched vs Bulk
Table S1. Differential expression analysis of Microglia vs Bulk CNS cells (8 weeks, P15, P6)
ID	logFC	AveExpr	t	P.Value	adj.P.Val
mmu-miR-223-3p	7.09639	7.43254	41.6189	1.18186e-48	1.2705e-45
mmu-miR-455-3p	5.16939	7.52788	40.269	9.18866e-48	4.93891e-45
mmu-miR-146a-5p	6.81721	10.914	38.6359	1.19816e-46	4.29341e-44
mmu-miR-142a-3p	6.18607	10.6845	38.073	2.97148e-46	7.98586e-44
mmu-miR-322-5p	3.82792	11.8362	30.4804	2.41709e-40	5.19673e-38
mmu-miR-339-5p	4.29727	7.49134	29.3156	2.53089e-39	4.53451e-37
mmu-miR-142a-5p	6.30179	7.7457	28.5382	1.26964e-38	1.9498e-36
mmu-miR-455-5p	5.26362	5.46045	26.4155	1.26566e-36	1.51176e-34
mmu-miR-17-3p	4.04825	7.37829	25.4845	1.05109e-35	1.12992e-33
mmu-miR-339-3p	4.03151	7.01277	24.6032	8.27395e-35	8.08591e-33
mmu-miR-503-5p	4.37767	7.47788	22.3744	2.0165e-32	1.80645e-30
mmu-miR-203-3p	3.37443	6.53673	21.9257	6.42019e-32	5.309e-30
mmu-miR-342-3p	3.66502	11.1517	21.5259	1.82979e-31	1.40502e-29
mmu-miR-15a-5p	2.72695	12.7666	18.6926	4.77965e-28	3.15809e-26
mmu-miR-223-5p	6.62156	0.45028	18.6776	4.99419e-28	3.15809e-26
mmu-miR-6983-5p	6.02597	-0.196594	18.4397	1.00452e-27	5.99924e-26
mmu-miR-17-5p	3.2247	11.0535	17.1605	4.79848e-26	2.71493e-24
mmu-miR-450a-5p	3.5241	5.72882	16.8781	1.15586e-25	5.9169e-24
mmu-miR-425-5p	2.31483	8.66327	16.7948	1.50053e-25	7.33214e-24
mmu-miR-181a-2-3p	5.07213	3.98179	16.5146	3.63276e-25	1.69792e-23
mmu-miR-16-5p	2.3787	14.1532	16.4711	4.17036e-25	1.86797e-23
mmu-miR-23a-3p	2.66589	11.8021	16.3938	5.33371e-25	2.2935e-23
mmu-miR-6983-3p	7.51838	2.08283	16.2793	7.6887e-25	3.17898e-23
mmu-miR-20a-5p	3.13054	11.4064	15.7434	4.34799e-24	1.68328e-22
mmu-miR-351-5p	3.11626	8.1935	15.7409	4.38435e-24	1.68328e-22
mmu-miR-322-3p	3.08966	6.83802	15.4794	1.03415e-23	3.58618e-22
mmu-miR-501-3p	2.31631	8.51281	15.1765	2.82534e-23	9.49137e-22
mmu-miR-18a-5p	2.77743	9.86473	15.0771	3.93929e-23	1.28325e-21
mmu-miR-342-5p	2.86426	7.83745	15.0345	4.54288e-23	1.43635e-21
mmu-miR-450b-3p	3.48361	4.54692	14.1437	9.48197e-22	2.6824e-20
mmu-miR-542-3p	3.44025	5.60199	14.12	1.02955e-21	2.83787e-20
chr3_29427	5.35236	0.845846	13.4021	1.2851e-20	3.45372e-19
mmu-miR-450b-5p	4.54673	4.24355	13.2301	2.37629e-20	6.08218e-19
mmu-miR-191-5p	2.01673	13.2498	13.223	2.43776e-20	6.09441e-19
mmu-miR-99a-5p	1.94313	12.5909	13.1396	3.28922e-20	8.03617e-19
mmu-miR-7219-3p	5.64127	0.868684	13.0805	4.06884e-20	9.72001e-19
mmu-miR-146a-3p	5.96834	1.54821	12.8244	1.02813e-19	2.4027e-18
mmu-miR-511-3p	6.42293	2.80928	12.6718	1.79316e-19	3.93398e-18
mmu-miR-181b-2-3p	5.25336	1.96792	12.6201	2.16674e-19	4.65848e-18
chr14_14675	3.04212	7.19619	12.4869	3.53298e-19	7.44697e-18
mmu-miR-511-5p	5.26756	0.352907	12.2164	9.60282e-19	1.94774e-17
mmu-miR-542-5p	2.68068	6.48702	11.906	3.05737e-18	5.86907e-17
mmu-let-7j	2.42521	8.22728	11.7324	5.87557e-18	1.07055e-16
mmu-miR-5099	3.04879	6.3828	11.4011	2.06308e-17	3.69635e-16
mmu-miR-652-3p	2.17647	10.4326	10.8938	1.44761e-16	2.39413e-15
mmu-miR-130b-3p	2.58703	7.46811	10.8384	1.79416e-16	2.87868e-15
mmu-miR-467e-5p	1.93809	7.8543	10.6418	3.8516e-16	5.83164e-15
mmu-miR-467c-5p	2.2783	6.21569	10.5807	4.88865e-16	7.19904e-15
mmu-miR-190a-5p	2.04024	9.7218	10.4786	7.2851e-16	1.05831e-14
mmu-miR-3964	4.58527	-1.63394	10.432	8.74506e-16	1.2209e-14
mmu-miR-19b-3p	2.23418	9.72572	10.2258	1.96598e-15	2.64179e-14
mmu-miR-25-3p	2.37468	9.23501	10.1709	2.44024e-15	3.1991e-14
mmu-miR-3079-3p	4.87357	-0.145281	10.1259	2.91452e-15	3.77483e-14
mmu-miR-701-5p	2.5452	4.61132	9.90618	6.95719e-15	8.69648e-14
mmu-miR-10a-5p	4.27094	5.35824	9.89267	7.34055e-15	9.07023e-14
mmu-miR-15a-3p	2.85005	4.42773	9.79332	1.08948e-14	1.30132e-13
mmu-miR-5116	4.28728	-1.51279	9.61039	2.25935e-14	2.64001e-13
chr2_25687	4.92077	-1.57129	9.30692	7.62134e-14	7.95431e-13
mmu-miR-15b-5p	2.22804	9.85106	9.28622	8.28236e-14	8.56109e-13
mmu-miR-1895	3.35965	3.16372	9.26889	8.88003e-14	9.09145e-13
mmu-miR-466e-3p	1.94385	6.56752	9.25923	9.23188e-14	9.25895e-13
mmu-miR-466c-3p	1.94185	6.56434	9.25506	9.38815e-14	9.25895e-13
mmu-miR-466p-3p	1.94185	6.56434	9.25506	9.38815e-14	9.25895e-13
mmu-miR-466a-3p	1.94342	6.56695	9.23495	1.01791e-13	9.94777e-13
mmu-miR-669o-5p	2.03106	6.381	9.15077	1.42855e-13	1.35902e-12
mmu-miR-3079-5p	4.56625	-0.30083	9.00189	2.60442e-13	2.41358e-12
mmu-miR-425-3p	2.28642	6.19081	8.93861	3.36314e-13	3.06387e-12
mmu-miR-466b-3p	1.93035	5.96213	8.77733	6.45949e-13	5.64549e-12
mmu-miR-106b-5p	1.9956	10.7661	8.53655	1.71562e-12	1.44085e-11
mmu-miR-203-5p	3.49948	2.04093	8.38256	3.20834e-12	2.57385e-11
mmu-miR-191-3p	2.00777	6.83418	8.3683	3.39997e-12	2.68748e-11
chr12_10577	4.54236	-1.29994	8.03619	1.31498e-11	9.88533e-11
mmu-miR-574-3p	1.90503	6.87821	7.98917	1.59283e-11	1.18909e-10
mmu-miR-19b-1-5p	2.84326	3.87292	7.96098	1.78678e-11	1.32468e-10
mmu-miR-24-2-5p	2.17028	6.32587	7.90466	2.24808e-11	1.644e-10
mmu-miR-19a-3p	2.1233	7.286	7.84875	2.82365e-11	2.0372e-10
mmu-miR-92a-3p	2.09785	10.8367	7.77886	3.75481e-11	2.63818e-10
mmu-miR-3473e	3.01696	5.83025	7.68317	5.5469e-11	3.84704e-10
mmu-miR-5103	4.45016	-0.098303	7.59352	7.9946e-11	5.5091e-10
mmu-miR-27a-5p	4.3177	2.3863	7.56786	8.87606e-11	6.04366e-10
mmu-miR-93-5p	1.90246	11.3747	7.56768	8.88277e-11	6.04366e-10
mmu-miR-7115-5p	4.36449	0.501982	7.55054	9.52522e-11	6.44001e-10
mmu-miR-5624-3p	3.74602	-0.68677	7.48662	1.23597e-10	8.30418e-10
mmu-miR-374b-5p	1.72021	8.07008	7.35197	2.1389e-10	1.36864e-09
mmu-miR-152-3p	1.68075	7.48979	7.30262	2.61478e-10	1.6438e-09
mmu-miR-423-3p	1.74298	9.18173	7.29262	2.72338e-10	1.69227e-09
mmu-miR-451a	2.52641	13.0138	7.08873	6.23828e-10	3.78879e-09
mmu-miR-28a-3p	1.72753	5.97724	7.08501	6.33323e-10	3.82484e-09
mmu-miR-532-5p	1.63215	11.1239	7.06434	6.88764e-10	4.13643e-09
mmu-miR-669f-5p	1.89394	4.97765	6.77937	2.18461e-09	1.26261e-08
mmu-miR-99a-3p	1.8185	6.77497	6.71379	2.84696e-09	1.61078e-08
mmu-miR-701-3p	3.17595	1.55189	6.64757	3.71835e-09	2.06042e-08
mmu-miR-5123	4.26327	1.61515	6.6424	3.79661e-09	2.093e-08
mmu-miR-20a-3p	2.53439	4.47652	6.50211	6.6755e-09	3.57023e-08
mmu-miR-8114	2.22287	3.88657	6.49175	6.95928e-09	3.70358e-08
mmu-miR-3108-5p	3.6194	-1.27526	6.26939	1.69451e-08	8.35596e-08
mmu-miR-350-3p	1.57481	8.03581	6.26072	1.75416e-08	8.61062e-08
mmu-miR-144-5p	2.54261	5.04757	6.23027	1.9805e-08	9.67744e-08
chr7_39643	3.95341	-1.27312	6.1771	2.44737e-08	1.17978e-07
mmu-miR-10a-3p	3.77003	-0.364993	6.15268	2.69687e-08	1.29425e-07
mmu-miR-18a-3p	3.11746	1.98648	6.12679	2.98894e-08	1.41547e-07
mmu-miR-450a-1-3p	3.22613	1.40295	6.09389	3.40565e-08	1.60573e-07
mmu-miR-466d-3p	1.7112	5.53888	6.05387	3.99083e-08	1.86528e-07
mmu-miR-23a-5p	3.59716	1.5449	5.99066	5.12419e-08	2.33411e-07
mmu-miR-467a-3p	1.92684	4.91917	5.98433	5.2539e-08	2.3831e-07
mmu-miR-467d-3p	1.92684	4.91885	5.98187	5.30516e-08	2.39624e-07
mmu-miR-3535	2.43085	3.15594	5.9663	5.64133e-08	2.53742e-07
mmu-miR-140-3p	1.61933	8.64129	5.87552	8.06597e-08	3.59789e-07
mmu-miR-7043-5p	3.85176	-1.11314	5.8514	8.86778e-08	3.92299e-07
mmu-miR-669a-5p	1.79645	6.62531	5.83914	9.305e-08	4.08281e-07
mmu-miR-669p-5p	1.79645	6.62531	5.83914	9.305e-08	4.08281e-07
mmu-miR-29a-5p	1.55958	7.57162	5.7756	1.19359e-07	5.19475e-07
mmu-miR-155-5p	1.78633	6.28126	5.6414	2.01472e-07	8.62877e-07
mmu-miR-466k	2.55106	2.81648	5.6063	2.30902e-07	9.84998e-07
mmu-miR-7023-3p	3.47743	-0.96401	5.59192	2.44142e-07	1.03736e-06
mmu-miR-7043-3p	3.37207	-0.679606	5.52606	3.15052e-07	1.31783e-06
mmu-miR-501-5p	1.62195	5.55983	5.4324	4.52016e-07	1.86175e-06
mmu-miR-146b-5p	1.55967	7.55625	5.244	9.28751e-07	3.71155e-06
mmu-miR-503-3p	2.52479	2.96515	5.21657	1.03065e-06	4.10353e-06
mmu-miR-362-5p	1.67625	5.78001	5.1954	1.11679e-06	4.43007e-06
mmu-miR-467d-5p	1.54892	5.86236	5.19234	1.1298e-06	4.46522e-06
mmu-miR-3074-5p	2.07607	3.68716	5.11544	1.51057e-06	5.9265e-06
mmu-miR-16-1-3p	2.451	2.14673	4.89889	3.39306e-06	1.30736e-05
mmu-miR-466h-3p	1.83753	4.63549	4.80908	4.72737e-06	1.79573e-05
mmu-miR-106b-3p	1.60942	6.25542	4.75106	5.84925e-06	2.21407e-05
mmu-miR-3968	2.0431	2.94205	4.73164	6.27978e-06	2.36869e-05
mmu-miR-466h-5p	1.87792	4.23959	4.68225	7.51917e-06	2.80664e-05
mmu-miR-423-5p	1.60966	7.00368	4.62527	9.24704e-06	3.42778e-05
mmu-miR-669b-5p	1.49557	6.79323	4.52968	1.305e-05	4.78798e-05
mmu-miR-7015-3p	2.95716	-1.06623	4.50993	1.40072e-05	5.10431e-05
mmu-miR-106a-5p	2.44389	2.58494	4.48452	1.53399e-05	5.51519e-05
mmu-miR-466p-5p	1.66794	4.50496	4.44673	1.75521e-05	6.24785e-05
mmu-miR-6537-3p	2.6506	-1.77178	4.4224	1.91375e-05	6.78972e-05
mmu-miR-466m-5p	1.99532	3.27702	4.3926	2.12687e-05	7.52101e-05
mmu-miR-669m-5p	2.00615	3.27314	4.39095	2.13937e-05	7.5404e-05
mmu-miR-466b-5p	1.90519	4.1429	4.34417	2.52332e-05	8.80706e-05
mmu-miR-466o-5p	1.90519	4.1429	4.34417	2.52332e-05	8.80706e-05
mmu-miR-26b-5p	1.41283	12.5318	4.30888	2.85649e-05	9.90556e-05
chr15_16817	2.95308	-1.31558	4.28861	3.06667e-05	0.000106002
mmu-miR-5104	2.93887	-0.748006	4.24908	3.52057e-05	0.000121302
chr4_30965	2.77848	0.979464	4.23645	3.67878e-05	0.000126348
mmu-miR-297a-3p	1.81677	3.71001	4.20514	4.10144e-05	0.000138649
mmu-miR-297c-3p	1.81677	3.71001	4.20514	4.10144e-05	0.000138649
mmu-miR-297b-3p	1.81677	3.71001	4.20514	4.10144e-05	0.000138649
mmu-miR-466f-3p	1.74518	3.86412	4.13905	5.15305e-05	0.000170447
mmu-miR-200c-3p	3.79398	5.69239	4.07517	6.41411e-05	0.00020958
chr4_31798	1.90421	3.06476	4.04466	7.11684e-05	0.000231836
mmu-miR-29b-1-5p	1.66503	4.3156	3.89287	0.000118666	0.000384235
mmu-miR-18b-5p	2.60897	1.47543	3.871	0.000127632	0.000412024
mmu-miR-20b-5p	1.89836	3.99903	3.74899	0.000190849	0.0006052
mmu-miR-1934-5p	1.70493	3.36011	3.73017	0.000202944	0.000637909
chr8_43150	2.04543	3.14111	3.72742	0.000204773	0.000641782
mmu-miR-486b-5p	1.93272	4.5084	3.68305	0.000236524	0.000732748
mmu-miR-7213-3p	2.88393	-1.46164	3.6448	0.00026762	0.000824332
mmu-miR-5113	1.72951	3.9983	3.62864	0.0002819	0.000865836
mmu-miR-486a-5p	1.91602	4.52413	3.62267	0.000287349	0.000880057
mmu-miR-652-5p	1.90419	3.08714	3.59102	0.000317994	0.00096566
mmu-miR-21a-3p	1.88477	4.40598	3.57548	0.000334151	0.00101186
mmu-miR-362-3p	1.61735	5.34442	3.55785	0.000353433	0.00106725
mmu-miR-669a-3p	1.50278	6.47795	3.54574	0.000367281	0.0010998
mmu-miR-669o-3p	1.50278	6.47795	3.54574	0.000367281	0.0010998
chr7_39988	2.58536	-1.8696	3.53729	0.000377257	0.00112341
mmu-miR-24-3p	1.32023	13.5325	3.51325	0.000407036	0.0011995
mmu-miR-92a-1-5p	2.58099	2.0486	3.50993	0.000411325	0.00120813
mmu-let-7c-1-3p	1.62589	4.21564	3.46379	0.00047548	0.00137774
mmu-miR-3960	2.59547	-1.69793	3.41156	0.000559533	0.00160828
mmu-miR-126b-3p	2.69704	-1.34393	3.40526	0.000570569	0.00163563
mmu-miR-27a-3p	1.38989	12.2856	3.3379	0.00070221	0.00200232
mmu-miR-3074-1-3p	2.19137	2.12471	3.31671	0.000749235	0.00213076
mmu-miR-1194	2.40599	1.19496	3.27701	0.000845415	0.00239795
chr14_14933	2.41705	-2.24079	3.2619	0.00088498	0.00250356
mmu-miR-1929-5p	2.81859	-0.507348	3.25701	0.00089814	0.00253412
mmu-miR-141-3p	3.42204	4.59409	3.22875	0.000978051	0.00275237
mmu-miR-5130	2.3485	-1.81229	3.22222	0.00099733	0.00279929
chr15_17512	1.85229	1.95424	3.20522	0.00104948	0.00293178
mmu-miR-144-3p	1.73561	10.8492	3.20506	0.00104999	0.00293178
mmu-miR-326-3p	1.35678	7.77747	3.14416	0.00125854	0.00349595
mmu-miR-26b-3p	1.59042	2.78831	3.14327	0.00126189	0.0034962
mmu-miR-15b-3p	1.47322	6.01585	3.13647	0.00128749	0.00355797
mmu-miR-6980-5p	2.56915	-1.71884	3.13437	0.00129552	0.00357098
mmu-miR-16-2-3p	1.85485	2.66043	3.10314	0.00142024	0.00389616
mmu-miR-7213-5p	2.03956	1.004	3.10303	0.00142074	0.00389616
mmu-miR-574-5p	1.46455	6.80011	3.10033	0.001432	0.00391705
chr14_15012	2.61481	-0.985837	3.08729	0.00148778	0.00405929
mmu-miR-7042-3p	2.79949	-1.33411	3.05253	0.00164652	0.00445846
mmu-miR-297a-5p	1.49145	5.00015	3.04868	0.00166504	0.00449729
mmu-miR-3963	2.4148	-0.276664	3.04744	0.00167104	0.00450218
mmu-miR-146b-3p	2.31711	0.145975	3.00032	0.00191483	0.00514612
mmu-miR-1947-5p	1.87808	1.79807	2.99629	0.00193711	0.00519299
mmu-miR-7057-3p	2.37983	-2.10137	2.93586	0.00230205	0.00608035
mmu-miR-1b-3p	1.84989	2.25395	2.92546	0.00237097	0.00623177
mmu-miR-1953	2.45794	-1.35211	2.92033	0.00240562	0.00630742
mmu-miR-1839-5p	1.23956	8.56421	2.91609	0.00243467	0.00636805
mmu-miR-450a-2-3p	2.22547	1.14285	2.86762	0.00279022	0.00724846
chr1_2994	2.40776	-2.22093	2.86745	0.0027915	0.00724846
mmu-miR-7656-5p	2.26315	-1.12659	2.79811	0.00338424	0.00872435
mmu-miR-466c-5p	1.27943	5.56314	2.74638	0.00389949	0.0100286
mmu-miR-669l-5p	1.3719	5.45301	2.74473	0.00391711	0.0100499
chr2_25261	2.23214	0.121053	2.70618	0.00434863	0.011104
mmu-miR-1949	2.36846	0.856358	2.60672	0.00566994	0.0143416
mmu-miR-500-3p	1.34921	9.01948	2.6043	0.00570627	0.0143996
mmu-miR-5107-5p	2.09651	-2.12063	2.59649	0.00582485	0.0146644
mmu-miR-1932	2.29462	-1.94875	2.58142	0.00605986	0.0151496
mmu-miR-7671-3p	2.07671	-2.27808	2.51472	0.00720676	0.0179335
mmu-miR-1955-3p	2.20296	-0.801528	2.43785	0.00876894	0.0216207
mmu-miR-7086-5p	2.09094	-2.07271	2.38988	0.00989162	0.024167
mmu-miR-466i-3p	1.52267	3.30384	2.38182	0.0100923	0.0246013
mmu-miR-1934-3p	2.20314	-0.539887	2.36229	0.0105937	0.0256492
mmu-miR-3473d	1.79091	1.85219	2.31756	0.0118273	0.0285075
mmu-miR-3064-3p	1.92673	-0.253409	2.27929	0.0129819	0.0312205
mmu-miR-467e-3p	1.62259	2.37584	2.22689	0.0147246	0.0350198
mmu-miR-103-3p	1.19715	11.5154	2.22396	0.0148277	0.0351871
mmu-miR-532-3p	1.23373	6.21994	2.22048	0.0149512	0.035402
mmu-miR-467c-3p	1.61954	2.31229	2.19747	0.0157903	0.0373068
mmu-miR-7658-5p	2.03954	0.6922	2.19465	0.015896	0.0374741
mmu-miR-466g	1.45687	3.31474	2.18849	0.0161289	0.03794
mmu-miR-6934-5p	1.88462	0.457616	2.16784	0.0169318	0.0397417
mmu-miR-19a-5p	1.75979	2.46136	2.14523	0.0178509	0.0418078
mmu-miR-467h	1.68338	0.365329	2.12102	0.0188827	0.043842
mmu-miR-187-3p	1.25218	10.4468	2.11088	0.0193302	0.0446882
mmu-miR-8094	1.86733	-2.11423	2.10603	0.0195474	0.0450932

### Sheet: P15 enriched vs Bulk
	ID	logFC	AveExpr	t	P.Value	adj.P.Val
mmu-miR-223-3p	mmu-miR-223-3p	7.37558	7.43254	41.6141	1.19031e-48	1.27959e-45
mmu-miR-142a-3p	mmu-miR-142a-3p	6.25779	10.6845	39.3864	3.63672e-47	1.95474e-44
mmu-miR-146a-5p	mmu-miR-146a-5p	5.68525	10.914	30.8701	1.12111e-40	4.01733e-38
mmu-miR-339-5p	mmu-miR-339-5p	4.08274	7.49134	28.4658	1.47831e-38	3.97296e-36
mmu-miR-455-3p	mmu-miR-455-3p	3.96587	7.52788	28.0114	3.86932e-38	8.31904e-36
mmu-miR-142a-5p	mmu-miR-142a-5p	5.96362	7.7457	27.5387	1.06786e-37	1.91325e-35
mmu-miR-339-3p	mmu-miR-339-3p	3.84413	7.01277	24.2319	2.00934e-34	3.08578e-32
mmu-miR-29a-3p	mmu-miR-29a-3p	3.1427	12.6294	23.0323	3.81233e-33	5.12282e-31
mmu-miR-3473e	mmu-miR-3473e	5.34659	5.83025	22.7271	8.21779e-33	9.8157e-31
mmu-miR-342-3p	mmu-miR-342-3p	3.66448	11.1517	21.1981	4.36607e-31	4.69352e-29
mmu-miR-455-5p	mmu-miR-455-5p	4.05063	5.46045	20.676	1.78205e-30	1.74154e-28
mmu-miR-223-5p	mmu-miR-223-5p	7.02405	0.45028	20.1187	8.23285e-30	7.37526e-28
mmu-miR-6983-5p	mmu-miR-6983-5p	6.36993	-0.196594	19.8484	1.7491e-29	1.44637e-27
mmu-miR-425-5p	mmu-miR-425-5p	2.54866	8.66327	19.6875	2.74879e-29	2.11068e-27
mmu-miR-130b-3p	mmu-miR-130b-3p	3.16095	7.46811	19.345	7.26164e-29	5.20417e-27
mmu-miR-15a-5p	mmu-miR-15a-5p	2.76299	12.7666	19.0067	1.91824e-28	1.28882e-26
mmu-miR-191-5p	mmu-miR-191-5p	2.47769	13.2498	18.6652	5.17816e-28	3.27442e-26
mmu-miR-3473b	mmu-miR-3473b	3.74457	6.66913	18.2147	1.95656e-27	1.1685e-25
mmu-miR-29a-5p	mmu-miR-29a-5p	2.95456	7.57162	18.0345	3.35042e-27	1.89563e-25
mmu-miR-511-5p	mmu-miR-511-5p	6.99175	0.352907	17.9975	3.74372e-27	2.01225e-25
mmu-miR-16-5p	mmu-miR-16-5p	2.46036	14.1532	17.3987	2.30337e-26	1.12551e-24
mmu-miR-501-3p	mmu-miR-501-3p	2.43508	8.51281	17.3465	2.70328e-26	1.26349e-24
mmu-miR-6983-3p	mmu-miR-6983-3p	7.46278	2.08283	16.6216	2.58893e-25	1.15963e-23
mmu-miR-511-3p	mmu-miR-511-3p	8.04079	2.80928	16.4058	5.13346e-25	2.20739e-23
mmu-miR-342-5p	mmu-miR-342-5p	2.91643	7.83745	16.2538	8.34292e-25	3.44948e-23
chr3_29427	chr3_29427	6.18322	0.845846	14.5671	2.20914e-22	8.48153e-21
mmu-miR-21a-5p	mmu-miR-21a-5p	2.30548	12.5232	13.6296	5.73329e-21	2.05443e-19
mmu-miR-190a-5p	mmu-miR-190a-5p	2.34365	9.7218	13.3095	1.7889e-20	6.20344e-19
mmu-miR-501-5p	mmu-miR-501-5p	2.54434	5.55983	13.2873	1.93618e-20	6.50437e-19
mmu-miR-23a-3p	mmu-miR-23a-3p	2.39613	11.8021	13.2495	2.21701e-20	7.22207e-19
mmu-miR-181a-2-3p	mmu-miR-181a-2-3p	3.49002	3.98179	12.4294	4.36727e-19	1.34138e-17
mmu-miR-17-3p	mmu-miR-17-3p	2.23697	7.37829	12.2584	8.21702e-19	2.38738e-17
mmu-miR-8114	mmu-miR-8114	3.33652	3.88657	12.1485	1.2358e-18	3.496e-17
mmu-miR-652-3p	mmu-miR-652-3p	2.28591	10.4326	11.9911	2.22305e-18	6.11011e-17
mmu-miR-3079-5p	mmu-miR-3079-5p	5.60353	-0.30083	11.9851	2.27353e-18	6.11011e-17
mmu-miR-451a	mmu-miR-451a	3.5048	13.0138	11.8541	3.71502e-18	9.7406e-17
mmu-miR-146a-3p	mmu-miR-146a-3p	5.74964	1.54821	11.8373	3.9575e-18	1.01293e-16
mmu-miR-146b-5p	mmu-miR-146b-5p	2.26223	7.55625	11.7995	4.56314e-18	1.14079e-16
mmu-miR-3079-3p	mmu-miR-3079-3p	5.38413	-0.145281	11.7789	4.93008e-18	1.18312e-16
mmu-miR-190a-3p	mmu-miR-190a-3p	2.58558	6.58697	11.7719	5.06264e-18	1.18312e-16
mmu-miR-29b-1-5p	mmu-miR-29b-1-5p	3.72011	4.3156	11.756	5.37526e-18	1.22945e-16
mmu-miR-7219-3p	mmu-miR-7219-3p	5.43765	0.868684	11.7208	6.13858e-18	1.37479e-16
mmu-miR-203-3p	mmu-miR-203-3p	2.28437	6.53673	11.4814	1.51988e-17	3.20368e-16
mmu-miR-5121	mmu-miR-5121	3.23052	4.26843	11.4433	1.75681e-17	3.63187e-16
mmu-miR-15b-5p	mmu-miR-15b-5p	2.39363	9.85106	11.1398	5.60822e-17	1.13752e-15
mmu-miR-15a-3p	mmu-miR-15a-3p	3.08592	4.42773	10.9583	1.12841e-16	2.24637e-15
mmu-miR-130b-5p	mmu-miR-130b-5p	2.39751	5.04234	10.549	5.53268e-16	1.02545e-14
mmu-miR-503-5p	mmu-miR-503-5p	2.20124	7.47788	10.5131	6.36534e-16	1.15316e-14
mmu-miR-140-3p	mmu-miR-140-3p	2.13807	8.64129	10.5103	6.43624e-16	1.15316e-14
mmu-miR-532-5p	mmu-miR-532-5p	1.93005	11.1239	10.465	7.68365e-16	1.35409e-14
mmu-miR-450b-5p	mmu-miR-450b-5p	3.00202	4.24355	10.3711	1.11039e-15	1.92528e-14
mmu-miR-15b-3p	mmu-miR-15b-3p	2.35944	6.01585	10.3015	1.45951e-15	2.49043e-14
mmu-miR-25-3p	mmu-miR-25-3p	2.30173	9.23501	9.96392	5.53296e-15	9.29364e-14
mmu-miR-181b-2-3p	mmu-miR-181b-2-3p	4.15213	1.96792	9.87066	8.01097e-15	1.32489e-13
mmu-miR-34a-5p	mmu-miR-34a-5p	1.9258	10.6953	9.78217	1.13892e-14	1.85505e-13
mmu-miR-16-1-3p	mmu-miR-16-1-3p	4.31995	2.14673	9.59373	2.4148e-14	3.87449e-13
mmu-miR-1895	mmu-miR-1895	5.67855	3.16372	9.55975	2.76615e-14	4.37296e-13
mmu-miR-29b-3p	mmu-miR-29b-3p	2.10611	13.8935	9.51589	3.29667e-14	5.13611e-13
mmu-miR-144-5p	mmu-miR-144-5p	3.18552	5.04757	9.50907	3.38791e-14	5.20287e-13
mmu-miR-2137	mmu-miR-2137	3.38183	6.15634	9.03459	2.28229e-13	3.36091e-12
mmu-miR-425-3p	mmu-miR-425-3p	2.39249	6.19081	9.03014	2.32369e-13	3.37564e-12
mmu-miR-486b-5p	mmu-miR-486b-5p	3.1442	4.5084	8.67462	9.79522e-13	1.38551e-11
mmu-miR-486a-5p	mmu-miR-486a-5p	3.14117	4.52413	8.66049	1.03731e-12	1.44819e-11
mmu-miR-374b-5p	mmu-miR-374b-5p	1.81116	8.07008	8.33799	3.84629e-12	5.23388e-11
mmu-miR-423-5p	mmu-miR-423-5p	2.08213	7.00368	8.19317	6.93601e-12	9.2052e-11
mmu-miR-7115-5p	mmu-miR-7115-5p	4.69831	0.501982	8.18011	7.31491e-12	9.52016e-11
mmu-miR-5126	mmu-miR-5126	4.24816	2.37034	8.17892	7.35045e-12	9.52016e-11
mmu-miR-5103	mmu-miR-5103	4.64231	-0.098303	8.1606	7.92024e-12	1.0136e-10
mmu-miR-191-3p	mmu-miR-191-3p	1.9858	6.83418	7.95452	1.83451e-11	2.32011e-10
mmu-miR-144-3p	mmu-miR-144-3p	2.75039	10.8492	7.9245	2.07331e-11	2.59163e-10
mmu-miR-3108-5p	mmu-miR-3108-5p	4.26797	-1.27526	7.91136	2.18749e-11	2.67222e-10
mmu-miR-500-3p	mmu-miR-500-3p	2.03686	9.01948	7.72371	4.70186e-11	5.55439e-10
mmu-miR-27a-5p	mmu-miR-27a-5p	4.47013	2.3863	7.71176	4.93652e-11	5.76822e-10
mmu-miR-1934-5p	mmu-miR-1934-5p	2.55056	3.36011	7.6768	5.69287e-11	6.58047e-10
mmu-miR-93-5p	mmu-miR-93-5p	1.89038	11.3747	7.67329	5.7749e-11	6.60427e-10
mmu-miR-16-2-3p	mmu-miR-16-2-3p	2.94967	2.66043	7.55162	9.48335e-11	1.06194e-09
mmu-miR-5624-3p	mmu-miR-5624-3p	3.69661	-0.68677	7.45772	1.39046e-10	1.52525e-09
mmu-miR-5123	mmu-miR-5123	4.26884	1.61515	7.40972	1.69072e-10	1.83588e-09
mmu-miR-6537-3p	mmu-miR-6537-3p	3.60341	-1.77178	7.22336	3.60974e-10	3.88047e-09
chr8_43150	chr8_43150	3.437	3.14111	7.07231	6.66837e-10	7.02794e-09
mmu-miR-21a-3p	mmu-miR-21a-3p	2.92175	4.40598	7.0147	8.42488e-10	8.79296e-09
mmu-miR-24-2-5p	mmu-miR-24-2-5p	2.05808	6.32587	6.82184	1.84001e-09	1.88382e-08
chr4_31798	chr4_31798	2.89915	3.06476	6.81939	1.8583e-09	1.8846e-08
mmu-miR-322-5p	mmu-miR-322-5p	1.59439	11.8362	6.80159	1.99699e-09	2.00632e-08
mmu-miR-106b-3p	mmu-miR-106b-3p	1.79416	6.25542	6.78772	2.11217e-09	2.10239e-08
chr4_30965	chr4_30965	3.89141	0.979464	6.4977	6.79475e-09	6.5805e-08
chr12_10577	chr12_10577	3.95823	-1.29994	6.36688	1.14792e-08	1.05471e-07
mmu-let-7j	mmu-let-7j	1.78375	8.22728	6.34858	1.23509e-08	1.11573e-07
mmu-miR-1947-5p	mmu-miR-1947-5p	2.97017	1.79807	6.34094	1.27339e-08	1.14075e-07
mmu-miR-326-3p	mmu-miR-326-3p	1.69756	7.77747	6.23739	1.92509e-08	1.66893e-07
chr5_33756	chr5_33756	4.14664	-0.0444816	6.01377	4.67691e-08	3.92787e-07
chr5_35299	chr5_35299	4.14664	-0.0444816	6.01377	4.67691e-08	3.92787e-07
chr2_25261	chr2_25261	3.80849	0.121053	5.98187	5.30506e-08	4.42088e-07
mmu-miR-423-3p	mmu-miR-423-3p	1.59069	9.18173	5.9796	5.35297e-08	4.42649e-07
mmu-miR-301b-3p	mmu-miR-301b-3p	1.77013	5.11919	5.72002	1.48316e-07	1.10722e-06
mmu-miR-7043-3p	mmu-miR-7043-3p	3.44156	-0.679606	5.70501	1.57264e-07	1.16592e-06
mmu-miR-6933-5p	mmu-miR-6933-5p	3.316	-1.01019	5.6676	1.81942e-07	1.30391e-06
mmu-miR-196b-5p	mmu-miR-196b-5p	3.15783	0.897355	5.65409	1.91764e-07	1.363e-06
mmu-miR-362-5p	mmu-miR-362-5p	1.67911	5.78001	5.42977	4.56609e-07	3.10668e-06
mmu-miR-3074-5p	mmu-miR-3074-5p	1.91683	3.68716	5.42323	4.68239e-07	3.16577e-06
chr4_33208	chr4_33208	3.40232	-1.73565	5.33703	6.51508e-07	4.35013e-06
mmu-miR-26b-5p	mmu-miR-26b-5p	1.5253	12.5318	5.32334	6.86489e-07	4.55541e-06
mmu-miR-362-3p	mmu-miR-362-3p	1.98284	5.34442	5.31549	7.07381e-07	4.66524e-06
mmu-miR-203-5p	mmu-miR-203-5p	2.58856	2.04093	5.24869	9.12326e-07	5.94394e-06
mmu-miR-450a-5p	mmu-miR-450a-5p	1.62542	5.72882	5.22655	9.92381e-07	6.42657e-06
mmu-miR-3074-1-3p	mmu-miR-3074-1-3p	2.66447	2.12471	5.13372	1.40999e-06	9.02225e-06
mmu-miR-18a-5p	mmu-miR-18a-5p	1.54539	9.86473	5.10745	1.55669e-06	9.90204e-06
mmu-miR-532-3p	mmu-miR-532-3p	1.5203	6.21994	5.08675	1.68276e-06	1.0641e-05
mmu-miR-23a-5p	mmu-miR-23a-5p	3.12778	1.5449	4.99762	2.34994e-06	1.45183e-05
chr14_14675	chr14_14675	1.70958	7.19619	4.97907	2.51836e-06	1.54699e-05
mmu-miR-5116	mmu-miR-5116	2.84521	-1.51279	4.93938	2.91948e-06	1.77313e-05
mmu-miR-17-5p	mmu-miR-17-5p	1.59952	11.0535	4.90903	3.26782e-06	1.97354e-05
mmu-miR-20a-5p	mmu-miR-20a-5p	1.62093	11.4064	4.84173	4.19167e-06	2.48953e-05
mmu-miR-3964	mmu-miR-3964	2.85209	-1.63394	4.78917	5.0863e-06	3.00427e-05
mmu-miR-99a-5p	mmu-miR-99a-5p	1.33908	12.5909	4.73065	6.30267e-06	3.64267e-05
mmu-miR-3968	mmu-miR-3968	1.82957	2.94205	4.71426	6.69138e-06	3.82619e-05
mmu-miR-140-5p	mmu-miR-140-5p	1.3913	10.4016	4.70226	6.99077e-06	3.9553e-05
mmu-miR-7086-5p	mmu-miR-7086-5p	3.08224	-2.07271	4.6723	7.79645e-06	4.38806e-05
mmu-miR-652-5p	mmu-miR-652-5p	2.164	3.08714	4.6492	8.47859e-06	4.72253e-05
mmu-miR-28a-3p	mmu-miR-28a-3p	1.43611	5.97724	4.64007	8.76411e-06	4.8564e-05
mmu-miR-712-3p	mmu-miR-712-3p	3.22065	-0.159025	4.63584	8.89944e-06	4.9061e-05
mmu-miR-6967-3p	mmu-miR-6967-3p	3.03587	-0.205801	4.54826	1.2208e-05	6.49681e-05
mmu-miR-3473h-5p	mmu-miR-3473h-5p	3.09483	-1.47687	4.524	1.33185e-05	6.98407e-05
chr7_39988	chr7_39988	2.95463	-1.8696	4.43698	1.81716e-05	9.39159e-05
mmu-miR-19a-3p	mmu-miR-19a-3p	1.55134	7.286	4.38392	2.19321e-05	0.000110173
mmu-miR-7023-3p	mmu-miR-7023-3p	2.9051	-0.96401	4.34071	2.55424e-05	0.000126535
mmu-miR-186-3p	mmu-miR-186-3p	1.37972	6.02898	4.25474	3.45183e-05	0.000169439
mmu-miR-1b-3p	mmu-miR-1b-3p	2.14533	2.25395	4.14433	5.06012e-05	0.000242841
mmu-miR-7015-3p	mmu-miR-7015-3p	2.88396	-1.06623	4.12539	5.4007e-05	0.000258033
chr18_22209	chr18_22209	3.34454	-0.285109	4.07554	6.40604e-05	0.00030072
mmu-miR-152-3p	mmu-miR-152-3p	1.38692	7.48979	4.04963	6.99746e-05	0.00032564
mmu-miR-7091-3p	mmu-miR-7091-3p	2.9422	-1.42727	4.03368	7.38743e-05	0.00033938
mmu-miR-26b-3p	mmu-miR-26b-3p	1.83009	2.78831	4.01671	7.82501e-05	0.000357953
mmu-miR-5128	mmu-miR-5128	2.6844	0.712614	4.0019	8.22749e-05	0.000374769
mmu-miR-5134-5p	mmu-miR-5134-5p	2.87619	-1.26596	3.95562	9.61748e-05	0.000427223
mmu-miR-146b-3p	mmu-miR-146b-3p	2.82775	0.145975	3.92823	0.000105437	0.000464526
mmu-miR-450b-3p	mmu-miR-450b-3p	1.48179	4.54692	3.91911	0.000108705	0.00047697
mmu-miR-24-3p	mmu-miR-24-3p	1.36406	13.5325	3.8816	0.000123206	0.000534059
mmu-miR-350-3p	mmu-miR-350-3p	1.3523	8.03581	3.80086	0.000160982	0.000684014
mmu-miR-701-5p	mmu-miR-701-5p	1.42608	4.61132	3.77979	0.000172528	0.000730186
mmu-miR-5104	mmu-miR-5104	2.76029	-0.748006	3.77724	0.00017398	0.000733447
chr8_43564	chr8_43564	2.911	-0.508246	3.74163	0.0001955	0.000817751
chr8_43566	chr8_43566	2.911	-0.508246	3.74163	0.0001955	0.000817751
mmu-miR-106b-5p	mmu-miR-106b-5p	1.41715	10.7661	3.72692	0.000205108	0.000851318
mmu-let-7c-1-3p	mmu-let-7c-1-3p	1.60423	4.21564	3.70175	0.000222609	0.000920404
mmu-miR-7679-3p	mmu-miR-7679-3p	2.94585	-0.935921	3.69509	0.000227471	0.000933028
mmu-miR-7043-5p	mmu-miR-7043-5p	2.9005	-1.11314	3.68867	0.000232262	0.000945763
mmu-miR-5113	mmu-miR-5113	1.71392	3.9983	3.67926	0.00023945	0.000971352
mmu-miR-6961-5p	mmu-miR-6961-5p	2.74984	-2.10925	3.6592	0.000255484	0.00102863
chr14_15012	chr14_15012	2.87756	-0.985837	3.61979	0.000290023	0.00114623
mmu-miR-351-5p	mmu-miR-351-5p	1.41285	8.1935	3.61523	0.000294293	0.00115885
mmu-miR-467a-3p	mmu-miR-467a-3p	1.53602	4.91917	3.55611	0.00035539	0.00138422
mmu-miR-5130	mmu-miR-5130	2.48657	-1.81229	3.54293	0.000370574	0.00143815
mmu-miR-467d-3p	mmu-miR-467d-3p	1.53405	4.91885	3.54122	0.000372584	0.00144075
chr6_38325	chr6_38325	2.14066	2.95996	3.52022	0.000398184	0.00153422
mmu-miR-1b-5p	mmu-miR-1b-5p	2.41738	0.13661	3.46416	0.000474925	0.00181688
mmu-miR-18a-3p	mmu-miR-18a-3p	1.81387	1.98648	3.4385	0.000514565	0.00196155
mmu-miR-1306-5p	mmu-miR-1306-5p	1.53631	4.50844	3.43431	0.000521332	0.00198033
mmu-miR-6981-3p	mmu-miR-6981-3p	2.72189	-1.55721	3.39973	0.000580431	0.00218169
mmu-miR-187-5p	mmu-miR-187-5p	1.61303	3.08332	3.38571	0.000606143	0.00226251
mmu-miR-677-5p	mmu-miR-677-5p	2.65639	1.08258	3.32381	0.000733143	0.00270835
mmu-miR-93-3p	mmu-miR-93-3p	1.42664	4.07286	3.29745	0.000794517	0.00289527
mmu-miR-6546-3p	mmu-miR-6546-3p	2.58977	-1.10036	3.26952	0.000864793	0.00314072
mmu-miR-1934-3p	mmu-miR-1934-3p	2.66356	-0.539887	3.25548	0.0009023	0.00322973
mmu-miR-7017-5p	mmu-miR-7017-5p	2.52002	-1.08178	3.21777	0.00101074	0.00357415
mmu-miR-28c	mmu-miR-28c	1.78443	1.46526	3.21387	0.00102263	0.00360436
mmu-miR-200c-3p	mmu-miR-200c-3p	2.70765	5.69239	3.18029	0.00113056	0.0039588
mmu-miR-8096	mmu-miR-8096	2.46787	-2.37277	3.16695	0.00117631	0.00408501
mmu-miR-6934-5p	mmu-miR-6934-5p	2.20573	0.457616	3.16647	0.001178	0.00408501
mmu-miR-542-5p	mmu-miR-542-5p	1.37375	6.48702	3.15458	0.0012203	0.00421807
mmu-miR-1953	mmu-miR-1953	2.54669	-1.35211	3.14285	0.00126345	0.00435324
mmu-miR-3473d	mmu-miR-3473d	1.94804	1.85219	3.13532	0.00129185	0.00443687
mmu-miR-3065-3p	mmu-miR-3065-3p	2.45258	-1.86606	3.13332	0.00129951	0.00444896
mmu-miR-1930-5p	mmu-miR-1930-5p	2.34032	-1.89171	3.12859	0.00131777	0.00449715
mmu-miR-5107-5p	mmu-miR-5107-5p	2.30418	-2.12063	3.10478	0.00141345	0.0047632
mmu-miR-27a-3p	mmu-miR-27a-3p	1.37448	12.2856	3.09177	0.00146842	0.00493297
mmu-miR-7057-3p	mmu-miR-7057-3p	2.45288	-2.10137	3.0857	0.00149472	0.0050057
mmu-miR-486a-3p	mmu-miR-486a-3p	1.74803	3.96606	3.06408	0.00159209	0.00526615
mmu-miR-6960-5p	mmu-miR-6960-5p	2.62877	-1.60968	3.04066	0.00170422	0.00561975
chr5_34087	chr5_34087	2.33892	-2.03436	3.03935	0.00171072	0.00562394
mmu-miR-1194	mmu-miR-1194	2.14257	1.19496	3.00515	0.0018884	0.00617031
mmu-miR-126b-3p	mmu-miR-126b-3p	2.51534	-1.34393	2.97999	0.00202988	0.00659251
mmu-miR-714	mmu-miR-714	2.3457	0.0831302	2.90943	0.00248088	0.00793734
mmu-miR-19b-3p	mmu-miR-19b-3p	1.33628	9.72572	2.90571	0.00250708	0.00799736
mmu-miR-92a-3p	mmu-miR-92a-3p	1.39388	10.8367	2.9021	0.00253269	0.00805517
mmu-miR-701-3p	mmu-miR-701-3p	1.79115	1.55189	2.8956	0.00257949	0.0081798
mmu-miR-542-3p	mmu-miR-542-3p	1.34037	5.60199	2.88014	0.00269402	0.00849289
mmu-miR-7030-3p	mmu-miR-7030-3p	2.46754	-1.70422	2.8201	0.00318476	0.00980981
mmu-miR-34a-3p	mmu-miR-34a-3p	1.50331	3.82714	2.79223	0.00343942	0.0105639
mmu-miR-3064-5p	mmu-miR-3064-5p	1.68909	2.15444	2.78305	0.00352741	0.0108033
mmu-miR-5619-3p	mmu-miR-5619-3p	2.31204	-1.37888	2.75729	0.00378516	0.0115598
chr1_2994	chr1_2994	2.34922	-2.22093	2.73215	0.00405342	0.0122744
mmu-miR-19b-1-5p	mmu-miR-19b-1-5p	1.48383	3.87292	2.67484	0.00473096	0.0142061
mmu-miR-500-5p	mmu-miR-500-5p	1.74143	1.93647	2.63214	0.00530136	0.0157866
mmu-miR-6538	mmu-miR-6538	2.33656	-0.944886	2.62883	0.00534813	0.0158819
mmu-miR-5619-5p	mmu-miR-5619-5p	2.41176	-1.695	2.56623	0.0063054	0.01852
mmu-miR-5134-3p	mmu-miR-5134-3p	2.39917	-0.87432	2.56187	0.00637754	0.0186808
chr2_25687	chr2_25687	2.2367	-1.57129	2.54312	0.00669636	0.0195614
mmu-miR-6980-5p	mmu-miR-6980-5p	2.26119	-1.71884	2.53721	0.00679976	0.0197561
mmu-miR-5132-3p	mmu-miR-5132-3p	2.1748	-1.5468	2.52947	0.00693743	0.0201017
mmu-miR-141-3p	mmu-miR-141-3p	2.39329	4.59409	2.46458	0.0081942	0.0236053
mmu-miR-185-5p	mmu-miR-185-5p	1.27212	9.35637	2.46371	0.00821243	0.0236053
mmu-miR-7658-3p	mmu-miR-7658-3p	2.32565	-1.64218	2.45201	0.00846006	0.0242522
mmu-miR-378a-3p	mmu-miR-378a-3p	1.19399	11.2805	2.42539	0.00904883	0.025871
mmu-miR-1955-3p	mmu-miR-1955-3p	2.18912	-0.801528	2.40621	0.00949576	0.026863
mmu-miR-5104b-5p	mmu-miR-5104b-5p	2.35874	-0.932505	2.40209	0.00959414	0.0270701
mmu-miR-185-3p	mmu-miR-185-3p	1.82569	2.21401	2.39663	0.00972621	0.0273709
mmu-miR-21b	mmu-miR-21b	2.01039	-1.05989	2.38978	0.00989399	0.0276475
mmu-miR-188-5p	mmu-miR-188-5p	1.2457	8.39409	2.38528	0.0100056	0.0277935
mmu-miR-3084-5p	mmu-miR-3084-5p	1.38574	3.20702	2.32587	0.0115889	0.0319437
mmu-miR-3098-5p	mmu-miR-3098-5p	2.16496	0.0890955	2.30235	0.0122747	0.0332375
mmu-miR-677-3p	mmu-miR-677-3p	2.05307	-1.49705	2.26072	0.0135773	0.036398
mmu-miR-7051-5p	mmu-miR-7051-5p	2.09992	-1.85544	2.22898	0.0146511	0.038985
mmu-miR-374c-5p	mmu-miR-374c-5p	2.07717	0.091011	2.21101	0.0152918	0.0405894
mmu-miR-6943-5p	mmu-miR-6943-5p	1.96022	-2.00481	2.20054	0.015676	0.0414047
mmu-miR-5114	mmu-miR-5114	1.98396	-1.1955	2.19611	0.0158412	0.0417385
mmu-miR-6967-5p	mmu-miR-6967-5p	2.17323	-0.460208	2.17945	0.0164764	0.0433059
mmu-miR-7013-5p	mmu-miR-7013-5p	2.03323	-0.249042	2.17781	0.0165398	0.0433667
mmu-miR-12202-3p	mmu-miR-12202-3p	2.05029	-0.0901926	2.17463	0.0166643	0.0435866
mmu-miR-3075-5p	mmu-miR-3075-5p	2.38196	-0.920427	2.17058	0.0168243	0.0438983
chr15_16817	chr15_16817	1.96348	-1.31558	2.15369	0.0175022	0.0455565

### Sheet: P6 enriched vs Bulk
	ID	logFC	AveExpr	t	P.Value	adj.P.Val
mmu-miR-223-3p	mmu-miR-223-3p	8.04581	7.43254	41.2106	2.18329e-48	2.34704e-45
mmu-miR-142a-3p	mmu-miR-142a-3p	6.8572	10.6845	37.9208	3.80669e-46	2.0461e-43
mmu-miR-3473e	mmu-miR-3473e	4.76884	5.83025	27.3714	1.53492e-37	5.50013e-35
mmu-miR-3473b	mmu-miR-3473b	4.63467	6.66913	26.3882	1.34547e-36	3.61594e-34
mmu-miR-142a-5p	mmu-miR-142a-5p	6.37451	7.7457	24.3549	1.49555e-34	3.21544e-32
mmu-miR-146a-5p	mmu-miR-146a-5p	5.16723	10.914	23.2652	2.13292e-33	3.82148e-31
mmu-miR-223-5p	mmu-miR-223-5p	7.98617	0.45028	20.6095	2.1352e-30	3.27905e-28
mmu-miR-29a-3p	mmu-miR-29a-3p	3.23732	12.6294	20.2405	5.87687e-30	7.89704e-28
mmu-miR-339-5p	mmu-miR-339-5p	3.30887	7.49134	19.7619	2.22968e-29	2.66323e-27
mmu-miR-511-5p	mmu-miR-511-5p	7.86846	0.352907	18.2804	1.60952e-27	1.73023e-25
mmu-miR-5121	mmu-miR-5121	4.76194	4.26843	18.1594	2.30681e-27	2.25438e-25
mmu-miR-21a-5p	mmu-miR-21a-5p	2.89581	12.5232	17.9262	4.63832e-27	4.15516e-25
mmu-miR-511-3p	mmu-miR-511-3p	9.76893	2.80928	17.4108	2.21925e-26	1.83515e-24
mmu-miR-34a-5p	mmu-miR-34a-5p	2.81026	10.6953	16.8124	1.41977e-25	1.09018e-23
mmu-miR-29b-1-5p	mmu-miR-29b-1-5p	5.65413	4.3156	16.5185	3.58792e-25	2.57134e-23
mmu-miR-2137	mmu-miR-2137	5.17994	6.15634	16.414	5.00053e-25	3.35973e-23
mmu-miR-6983-5p	mmu-miR-6983-5p	6.14605	-0.196594	15.7384	4.42037e-24	2.79523e-22
mmu-miR-6983-3p	mmu-miR-6983-3p	8.14424	2.08283	15.4826	1.02354e-23	6.1128e-22
mmu-miR-339-3p	mmu-miR-339-3p	2.93606	7.01277	15.1986	2.62474e-23	1.48505e-21
mmu-miR-21a-3p	mmu-miR-21a-3p	4.90843	4.40598	14.9847	5.37128e-23	2.88706e-21
mmu-miR-29b-3p	mmu-miR-29b-3p	3.01276	13.8935	14.5284	2.52152e-22	1.29078e-20
mmu-miR-29a-5p	mmu-miR-29a-5p	2.86262	7.57162	14.3553	4.56578e-22	2.231e-20
mmu-miR-3079-3p	mmu-miR-3079-3p	6.15102	-0.145281	12.0705	1.65274e-18	7.72477e-17
mmu-miR-34a-3p	mmu-miR-34a-3p	3.72081	3.82714	11.4727	1.57127e-17	7.038e-16
mmu-miR-1895	mmu-miR-1895	7.29297	3.16372	11.1446	5.50606e-17	2.36761e-15
mmu-miR-5126	mmu-miR-5126	5.00202	2.37034	10.9615	1.11438e-16	4.60754e-15
chr8_43150	chr8_43150	5.26493	3.14111	10.9407	1.20767e-16	4.80831e-15
mmu-miR-425-5p	mmu-miR-425-5p	1.96432	8.66327	10.9111	1.35432e-16	5.19962e-15
mmu-miR-7219-3p	mmu-miR-7219-3p	5.69937	0.868684	10.6642	3.52985e-16	1.30848e-14
mmu-miR-690	mmu-miR-690	3.41172	5.16791	10.586	4.78748e-16	1.71551e-14
mmu-miR-342-3p	mmu-miR-342-3p	2.42248	11.1517	10.1926	2.24071e-15	7.52738e-14
mmu-miR-501-3p	mmu-miR-501-3p	1.92961	8.51281	10.1391	2.76695e-15	9.01355e-14
mmu-miR-8114	mmu-miR-8114	3.19994	3.88657	10.0216	4.40217e-15	1.39186e-13
mmu-miR-146a-3p	mmu-miR-146a-3p	5.21371	1.54821	9.52756	3.14625e-14	9.66349e-13
mmu-miR-23a-3p	mmu-miR-23a-3p	2.11299	11.8021	9.28621	8.28278e-14	2.47333e-12
mmu-miR-191-3p	mmu-miR-191-3p	2.21705	6.83418	9.22309	1.06767e-13	3.07466e-12
mmu-miR-1199-5p	mmu-miR-1199-5p	5.42714	0.463849	9.12353	1.5943e-13	4.28469e-12
mmu-miR-378a-3p	mmu-miR-378a-3p	1.78829	11.2805	8.84694	4.87285e-13	1.27764e-11
mmu-miR-191-5p	mmu-miR-191-5p	1.78979	13.2498	8.80683	5.73202e-13	1.46712e-11
chr17_19864	chr17_19864	5.32338	-1.4977	8.73241	7.74894e-13	1.93723e-11
chr6_38325	chr6_38325	4.15244	2.95996	8.67365	9.83366e-13	2.40254e-11
mmu-miR-342-5p	mmu-miR-342-5p	2.11295	7.83745	8.66162	1.03256e-12	2.46666e-11
mmu-miR-3079-5p	mmu-miR-3079-5p	4.66256	-0.30083	8.17387	7.50344e-12	1.68046e-10
mmu-miR-451a	mmu-miR-451a	2.96998	13.0138	7.87171	2.57136e-11	5.52841e-10
mmu-miR-146b-5p	mmu-miR-146b-5p	1.93165	7.55625	7.79073	3.57746e-11	7.41719e-10
chr5_33756	chr5_33756	5.52866	-0.0444816	7.78535	3.65685e-11	7.41719e-10
chr5_35299	chr5_35299	5.52866	-0.0444816	7.78535	3.65685e-11	7.41719e-10
mmu-miR-501-5p	mmu-miR-501-5p	1.94118	5.55983	7.75999	4.05523e-11	8.07291e-10
mmu-miR-455-3p	mmu-miR-455-3p	1.89379	7.52788	7.68284	5.55444e-11	1.08564e-09
mmu-miR-425-3p	mmu-miR-425-3p	2.36951	6.19081	7.67399	5.75852e-11	1.10543e-09
mmu-miR-6933-5p	mmu-miR-6933-5p	4.55516	-1.01019	7.62907	6.91588e-11	1.30431e-09
mmu-miR-190a-3p	mmu-miR-190a-3p	2.14565	6.58697	7.61031	7.46574e-11	1.38374e-09
mmu-miR-3473f	mmu-miR-3473f	4.94741	-1.22279	7.51711	1.09159e-10	1.98891e-09
mmu-miR-5103	mmu-miR-5103	4.80477	-0.098303	7.51023	1.12262e-10	2.01136e-09
chr18_22209	chr18_22209	5.20935	-0.285109	7.49491	1.19492e-10	2.10581e-09
chr3_29427	chr3_29427	4.12876	0.845846	7.38345	1.88164e-10	3.26252e-09
mmu-miR-6538	mmu-miR-6538	5.02118	-0.944886	7.30752	2.56316e-10	4.30531e-09
mmu-miR-5624-3p	mmu-miR-5624-3p	3.91623	-0.68677	7.00978	8.59463e-10	1.42142e-08
mmu-miR-27a-5p	mmu-miR-27a-5p	3.41712	2.3863	7.00429	8.78822e-10	1.43141e-08
mmu-miR-144-5p	mmu-miR-144-5p	3.18126	5.04757	6.96494	1.03084e-09	1.65396e-08
mmu-miR-712-3p	mmu-miR-712-3p	4.62484	-0.159025	6.96007	1.05139e-09	1.66213e-08
chr4_31798	chr4_31798	3.3417	3.06476	6.82426	1.82208e-09	2.83875e-08
mmu-miR-196b-5p	mmu-miR-196b-5p	4.77084	0.897355	6.81717	1.8751e-09	2.87962e-08
mmu-miR-5104	mmu-miR-5104	4.15927	-0.748006	6.54637	5.58808e-09	8.46082e-08
mmu-miR-378b	mmu-miR-378b	1.8947	5.06351	6.18258	2.39458e-08	3.43223e-07
mmu-miR-15a-5p	mmu-miR-15a-5p	1.63309	12.7666	6.11659	3.11234e-08	4.34515e-07
mmu-miR-5123	mmu-miR-5123	3.63595	1.61515	5.86108	8.53693e-08	1.10569e-06
mmu-miR-7115-5p	mmu-miR-7115-5p	4.14904	0.501982	5.82572	9.80788e-08	1.25518e-06
mmu-miR-6537-3p	mmu-miR-6537-3p	3.42971	-1.77178	5.77344	1.20374e-07	1.50467e-06
mmu-miR-6546-3p	mmu-miR-6546-3p	4.10945	-1.10036	5.74596	1.3403e-07	1.64903e-06
mmu-miR-455-5p	mmu-miR-455-5p	1.90505	5.46045	5.74413	1.34991e-07	1.64903e-06
mmu-miR-5128	mmu-miR-5128	3.11323	0.712614	5.51445	3.29505e-07	3.89251e-06
chr15_16817	chr15_16817	3.8414	-1.31558	5.42203	4.70393e-07	5.37949e-06
chr12_10577	chr12_10577	3.95037	-1.29994	5.39539	5.21034e-07	5.89591e-06
mmu-miR-378c	mmu-miR-378c	1.51858	9.47545	5.373	5.67727e-07	6.29182e-06
mmu-miR-16-5p	mmu-miR-16-5p	1.4984	14.1532	5.3193	6.97167e-07	7.6475e-06
mmu-miR-652-3p	mmu-miR-652-3p	1.62996	10.4326	5.31097	7.19679e-07	7.8147e-06
mmu-miR-24-2-5p	mmu-miR-24-2-5p	1.94063	6.32587	5.30323	7.41251e-07	7.96845e-06
mmu-miR-3065-5p	mmu-miR-3065-5p	4.25701	-1.09414	5.30057	7.48819e-07	7.9701e-06
mmu-miR-714	mmu-miR-714	3.59438	0.0831302	5.14548	1.34878e-06	1.38089e-05
mmu-miR-144-3p	mmu-miR-144-3p	2.32253	10.8492	5.11959	1.48712e-06	1.50817e-05
mmu-miR-210-3p	mmu-miR-210-3p	1.47224	6.79973	5.10483	1.57209e-06	1.57944e-05
mmu-miR-3065-3p	mmu-miR-3065-3p	3.56817	-1.86606	5.01897	2.16976e-06	2.1399e-05
mmu-miR-7656-5p	mmu-miR-7656-5p	3.59836	-1.12659	4.94685	2.8395e-06	2.7013e-05
mmu-miR-7091-3p	mmu-miR-7091-3p	3.57172	-1.42727	4.83064	4.36658e-06	4.01202e-05
mmu-miR-16-2-3p	mmu-miR-16-2-3p	2.09794	2.66043	4.77157	5.42578e-06	4.94298e-05
mmu-miR-21b	mmu-miR-21b	3.29824	-1.05989	4.73032	6.31019e-06	5.67683e-05
mmu-miR-16-1-3p	mmu-miR-16-1-3p	2.46479	2.14673	4.72916	6.33692e-06	5.67683e-05
mmu-miR-709	mmu-miR-709	2.94654	3.00197	4.65991	8.15548e-06	7.12775e-05
mmu-miR-7017-5p	mmu-miR-7017-5p	3.53002	-1.08178	4.58489	1.06997e-05	9.12869e-05
mmu-miR-130b-3p	mmu-miR-130b-3p	1.52528	7.46811	4.57049	1.12693e-05	9.53896e-05
mmu-miR-3084-5p	mmu-miR-3084-5p	1.92614	3.20702	4.56109	1.16573e-05	9.79027e-05
mmu-miR-6240	mmu-miR-6240	1.915	5.30869	4.54786	1.22252e-05	0.000101876
chr3_30568	chr3_30568	2.41909	4.00536	4.49633	1.4706e-05	0.000120679
mmu-miR-15a-3p	mmu-miR-15a-3p	1.87728	4.42773	4.43246	1.84655e-05	0.000149251
mmu-miR-15b-3p	mmu-miR-15b-3p	1.59236	6.01585	4.3778	2.24115e-05	0.000179794
mmu-miR-23a-5p	mmu-miR-23a-5p	2.823	1.5449	4.27818	3.18061e-05	0.00024752
mmu-miR-486b-5p	mmu-miR-486b-5p	2.36122	4.5084	4.2764	3.20049e-05	0.00024752
mmu-miR-5114	mmu-miR-5114	3.17887	-1.1955	4.19223	4.28898e-05	0.000322424
mmu-miR-450b-5p	mmu-miR-450b-5p	1.83256	4.24355	4.16673	4.68425e-05	0.000341966
mmu-miR-486a-5p	mmu-miR-486a-5p	2.31936	4.52413	4.16526	4.708e-05	0.000341966
chr7_39988	chr7_39988	3.1199	-1.8696	4.16269	4.74996e-05	0.000342698
mmu-miR-5116	mmu-miR-5116	2.7988	-1.51279	4.13938	5.14709e-05	0.000368875
mmu-miR-8094	mmu-miR-8094	2.91619	-2.11423	4.1207	5.48835e-05	0.000390727
chr4_33208	chr4_33208	3.17771	-1.73565	4.09739	5.94493e-05	0.000414987
mmu-miR-423-5p	mmu-miR-423-5p	1.59313	7.00368	4.0532	6.91294e-05	0.000476372
mmu-miR-5107-5p	mmu-miR-5107-5p	2.9047	-2.12063	4.00105	8.25112e-05	0.000564965
mmu-miR-378a-5p	mmu-miR-378a-5p	2.12911	2.70048	3.98376	8.74755e-05	0.000595165
mmu-miR-7115-3p	mmu-miR-7115-3p	2.99313	-2.27478	3.97984	8.86416e-05	0.000599306
mmu-miR-126b-3p	mmu-miR-126b-3p	3.12056	-1.34393	3.79653	0.000163292	0.00107036
mmu-miR-6934-5p	mmu-miR-6934-5p	2.64392	0.457616	3.74758	0.000191734	0.00124918
chr9_44662	chr9_44662	2.8458	1.36135	3.73804	0.000197801	0.00127327
mmu-miR-5622-5p	mmu-miR-5622-5p	2.77489	-2.20342	3.68931	0.00023178	0.00147434
mmu-miR-190a-5p	mmu-miR-190a-5p	1.41636	9.7218	3.67868	0.000239896	0.00151699
mmu-miR-677-3p	mmu-miR-677-3p	2.81895	-1.49705	3.65239	0.000261155	0.00164176
mmu-miR-7212-5p	mmu-miR-7212-5p	3.10774	-1.54649	3.64978	0.000263362	0.00164601
mmu-miR-3968	mmu-miR-3968	1.69749	2.94205	3.62479	0.000285401	0.00176325
mmu-miR-466i-5p	mmu-miR-466i-5p	1.52929	6.32658	3.58628	0.000322847	0.00197193
mmu-miR-3108-5p	mmu-miR-3108-5p	2.80182	-1.27526	3.56596	0.000344436	0.00209192
mmu-miR-6961-5p	mmu-miR-6961-5p	2.95624	-2.10925	3.55768	0.000353625	0.00213566
mmu-miR-7023-3p	mmu-miR-7023-3p	2.89213	-0.96401	3.53207	0.000383535	0.00230335
mmu-miR-7043-3p	mmu-miR-7043-3p	2.855	-0.679606	3.52174	0.000396278	0.00236666
mmu-miR-5130	mmu-miR-5130	2.60707	-1.81229	3.48676	0.000442434	0.00261328
mmu-miR-9769-3p	mmu-miR-9769-3p	3.03478	-1.48712	3.47725	0.000455845	0.00267778
chr4_30965	chr4_30965	2.70886	0.979464	3.44753	0.000500272	0.00290699
mmu-miR-7013-5p	mmu-miR-7013-5p	2.79335	-0.249042	3.41824	0.000548047	0.00316748
mmu-miR-185-3p	mmu-miR-185-3p	2.48996	2.21401	3.40417	0.000572504	0.00327363
mmu-miR-10a-3p	mmu-miR-10a-3p	3.04002	-0.364993	3.40021	0.00057957	0.0032965
mmu-miR-18a-3p	mmu-miR-18a-3p	1.77198	1.98648	3.35107	0.0006744	0.00373701
mmu-miR-7030-3p	mmu-miR-7030-3p	2.91506	-1.70422	3.32347	0.000733919	0.00400489
mmu-miR-6980-5p	mmu-miR-6980-5p	2.8443	-1.71884	3.28118	0.000834769	0.00450943
mmu-miR-146b-3p	mmu-miR-146b-3p	2.77641	0.145975	3.27602	0.00084794	0.00455768
mmu-miR-6931-3p	mmu-miR-6931-3p	2.8153	-2.03947	3.23236	0.000967409	0.00517395
mmu-miR-15b-5p	mmu-miR-15b-5p	1.43505	9.85106	3.1885	0.00110322	0.00587108
chr14_15012	chr14_15012	2.93442	-0.985837	3.18469	0.00111585	0.00590903
mmu-miR-6239	mmu-miR-6239	2.31515	1.297	3.17983	0.0011321	0.00596574
mmu-miR-1934-3p	mmu-miR-1934-3p	2.89272	-0.539887	3.16974	0.00116662	0.00608795
mmu-miR-5132-3p	mmu-miR-5132-3p	2.64234	-1.5468	3.10058	0.00143095	0.00737726
mmu-miR-301b-3p	mmu-miR-301b-3p	1.37025	5.11919	3.09979	0.00143428	0.00737726
mmu-miR-7086-5p	mmu-miR-7086-5p	2.59156	-2.07271	3.07527	0.00154098	0.00788835
mmu-miR-378d	mmu-miR-378d	1.57852	3.55636	3.04012	0.00170692	0.00869641
chr2_25687	chr2_25687	2.66577	-1.57129	3.01699	0.001825	0.0092107
chr5_34087	chr5_34087	2.4898	-2.03436	2.99268	0.00195734	0.0096965
mmu-miR-3064-3p	mmu-miR-3064-3p	2.32567	-0.253409	2.98071	0.00202571	0.00998914
mmu-miR-532-5p	mmu-miR-532-5p	1.29162	11.1239	2.97644	0.00205062	0.0100658
mmu-miR-677-5p	mmu-miR-677-5p	2.28558	1.08258	2.96659	0.00210916	0.0102595
mmu-miR-7671-3p	mmu-miR-7671-3p	2.43797	-2.27808	2.95231	0.00219685	0.0106379
mmu-miR-7012-5p	mmu-miR-7012-5p	2.53082	-2.2611	2.92885	0.0023483	0.0112697
mmu-miR-712-5p	mmu-miR-712-5p	2.72111	-0.373632	2.91301	0.00245593	0.0116305
mmu-miR-219b-5p	mmu-miR-219b-5p	2.59979	-2.36842	2.89574	0.00257846	0.0121572
mmu-miR-140-3p	mmu-miR-140-3p	1.34569	8.64129	2.85964	0.00285314	0.0133187
mmu-miR-3473h-5p	mmu-miR-3473h-5p	2.4773	-1.47687	2.78975	0.00346305	0.0158416
mmu-miR-8097	mmu-miR-8097	2.53457	-2.03241	2.77562	0.00360007	0.0163294
mmu-miR-8096	mmu-miR-8096	2.46076	-2.37277	2.75747	0.00378332	0.0170885
mmu-miR-187-5p	mmu-miR-187-5p	1.54204	3.08332	2.72485	0.00413448	0.018366
mmu-miR-6981-3p	mmu-miR-6981-3p	2.54722	-1.55721	2.63804	0.00521899	0.0225284
mmu-miR-7654-5p	mmu-miR-7654-5p	2.43236	-2.26106	2.61193	0.00559257	0.0239523
chr2_25261	chr2_25261	2.63894	0.121053	2.60133	0.00575122	0.024534
mmu-miR-1931	mmu-miR-1931	2.48804	-1.48228	2.5801	0.00608086	0.0257359
mmu-miR-6943-5p	mmu-miR-6943-5p	2.26791	-2.00481	2.54951	0.00658607	0.0276564
mmu-miR-1929-5p	mmu-miR-1929-5p	2.57557	-0.507348	2.53683	0.00680657	0.0284711
mmu-miR-3473a	mmu-miR-3473a	1.60639	3.23934	2.49782	0.00752696	0.0311211
mmu-miR-181b-2-3p	mmu-miR-181b-2-3p	1.78232	1.96792	2.49461	0.00758917	0.0312581
mmu-miR-1b-3p	mmu-miR-1b-3p	1.68101	2.25395	2.48613	0.00775581	0.0318095
mmu-miR-1953	mmu-miR-1953	2.30025	-1.35211	2.4848	0.00778224	0.0318095
chr11_7315	chr11_7315	2.31721	-0.691626	2.45093	0.00848332	0.0344135
mmu-miR-1199-3p	mmu-miR-1199-3p	2.43839	-1.76863	2.44643	0.00858062	0.0344925
mmu-miR-466l-3p	mmu-miR-466l-3p	2.40525	-2.18563	2.44613	0.00858724	0.0344925
mmu-miR-7045-3p	mmu-miR-7045-3p	2.35391	-2.23339	2.44558	0.00859907	0.0344925
mmu-miR-6418-3p	mmu-miR-6418-3p	2.22417	0.306236	2.43195	0.00890044	0.0353062
chr17_19454	chr17_19454	2.44598	-0.835349	2.38757	0.00994884	0.0389288
mmu-miR-7043-5p	mmu-miR-7043-5p	2.38417	-1.11314	2.36713	0.0104677	0.0407709
mmu-miR-3960	mmu-miR-3960	2.28645	-1.69793	2.35468	0.0107952	0.0418948
mmu-miR-1934-5p	mmu-miR-1934-5p	1.48194	3.36011	2.32747	0.0115435	0.0441612
mmu-miR-500-3p	mmu-miR-500-3p	1.34272	9.01948	2.30294	0.0122571	0.0465595
mmu-miR-7051-5p	mmu-miR-7051-5p	2.26733	-1.85544	2.29915	0.012371	0.046827
mmu-miR-1930-5p	mmu-miR-1930-5p	2.10909	-1.89171	2.28032	0.0129496	0.0488448
mmu-miR-6936-3p	mmu-miR-6936-3p	2.1309	0.215072	2.26974	0.0132853	0.0499361
