## Supplementary material for "Mouse microglia express unique miRNA-mRNA networks to facilitate age-specific functions in the developing central nervous system": Table S2

### Sheet: P6-KEGG-network
Table S2. KEGG Pathway enrichment analysis of target genes in age-specific miRNA-mRNA regulatory networks
Pathway	N	DE	P.DE
Cell cycle	125	13	1.76507e-10
Cellular senescence	184	10	1.08016e-05
Oocyte meiosis	121	8	2.13148e-05
p53 signaling pathway	72	6	6.65587e-05
Progesterone-mediated oocyte maturation	92	6	0.000260137
Pathways in cancer	543	14	0.000693377
Cushing syndrome	162	7	0.000974986
Terpenoid backbone biosynthesis	23	3	0.00136821
Small cell lung cancer	93	5	0.00206099
Human T-cell leukemia virus 1 infection	250	8	0.00290109
Lysine degradation	64	4	0.00340528
Hippo signaling pathway	157	6	0.00417068
Prolactin signaling pathway	74	4	0.00573031
Viral carcinogenesis	229	7	0.00678255
PI3K-Akt signaling pathway	359	9	0.007947
Human papillomavirus infection	362	9	0.00837213
MicroRNAs in cancer	303	8	0.00909509
Focal adhesion	201	6	0.0133865
Gastric cancer	150	5	0.0152654
Prostate cancer	99	4	0.0156179
2-Oxocarboxylic acid metabolism	20	2	0.0158656
Valine, leucine and isoleucine degradation	57	3	0.017837
Protein digestion and absorption	108	4	0.020826
Fatty acid metabolism	62	3	0.0222724
JAK-STAT signaling pathway	168	5	0.0236835
Wnt signaling pathway	169	5	0.024224
Epstein-Barr virus infection	231	6	0.0247743
Butanoate metabolism	28	2	0.0300228
Carbon metabolism	121	4	0.0300462
Platelet activation	124	4	0.0324674
Glioma	74	3	0.035149
Bacterial invasion of epithelial cells	76	3	0.0375988
Valine, leucine and isoleucine biosynthesis	4	1	0.0383553
Glyoxylate and dicarboxylate metabolism	32	2	0.0384254
FoxO signaling pathway	131	4	0.0385523
Biosynthesis of amino acids	79	3	0.0414336
Gap junction	86	3	0.0511158
Breast cancer	147	4	0.0547609
Phospholipase D signaling pathway	149	4	0.0570113
Biosynthesis of cofactors	152	4	0.0604794
Endocrine resistance	93	3	0.0617958
Fat digestion and absorption	43	2	0.0653485
Transcriptional misregulation in cancer	223	5	0.0658465
Amyotrophic lateral sclerosis	369	7	0.0673058
Pyruvate metabolism	44	2	0.0680396
Huntington disease	302	6	0.0733895
Melanogenesis	100	3	0.073429
Hepatitis B	163	4	0.074134
AGE-RAGE signaling pathway in diabetic complications	101	3	0.0751657
Alzheimer disease	383	7	0.0786535
Vitamin B6 metabolism	9	1	0.0842599
Amoebiasis	107	3	0.0859639
Pathways of neurodegeneration - multiple diseases	471	8	0.0868255
Fatty acid degradation	52	2	0.0907972
Tryptophan metabolism	52	2	0.0907972
Cysteine and methionine metabolism	53	2	0.0937821
Axon guidance	181	4	0.0995419
Nucleocytoplasmic transport	118	3	0.107347
Hedgehog signaling pathway	58	2	0.109115
Neurotrophin signaling pathway	121	3	0.11351
Parkinson disease	264	5	0.114132
Notch signaling pathway	60	2	0.115424
Prion disease	268	5	0.119574
Basal cell carcinoma	63	2	0.125058
Central carbon metabolism in cancer	69	2	0.144865
Diabetic cardiomyopathy	211	4	0.149505
Selenocompound metabolism	17	1	0.153242
Rap1 signaling pathway	214	4	0.154964
Melanoma	72	2	0.155003
Measles	146	3	0.169545
One carbon pool by folate	19	1	0.169669
Pantothenate and CoA biosynthesis	21	1	0.18578
mTOR signaling pathway	156	3	0.193879
Mannose type O-glycan biosynthesis	23	1	0.201583
Calcium signaling pathway	240	4	0.205173
Vitamin digestion and absorption	24	1	0.20937
ECM-receptor interaction	88	2	0.210954
Viral myocarditis	88	2	0.210954
Hepatitis C	165	3	0.216483
Folate biosynthesis	26	1	0.22472
Complement and coagulation cascades	93	2	0.228869
Salmonella infection	253	4	0.23191
Phototransduction	27	1	0.232284
Hepatocellular carcinoma	174	3	0.239619
Phosphatidylinositol signaling system	96	2	0.239671
Fatty acid elongation	29	1	0.247194
Antifolate resistance	30	1	0.254542
Citrate cycle (TCA cycle)	32	1	0.269024
RNA polymerase	32	1	0.269024
Parathyroid hormone synthesis, secretion and action	108	2	0.283044
Biosynthesis of unsaturated fatty acids	34	1	0.283229
Pentose and glucuronate interconversions	35	1	0.290228
Metabolic pathways	1608	18	0.293885
Base excision repair	36	1	0.29716
Primary immunodeficiency	36	1	0.29716
HIF-1 signaling pathway	114	2	0.304697
Proteoglycans in cancer	205	3	0.321709
Glycine, serine and threonine metabolism	40	1	0.324225
Bladder cancer	41	1	0.330829
Homologous recombination	41	1	0.330829
NOD-like receptor signaling pathway	211	3	0.337771
AMPK signaling pathway	126	2	0.347611
Vasopressin-regulated water reabsorption	44	1	0.35026
Relaxin signaling pathway	129	2	0.358218
cAMP signaling pathway	220	3	0.36183
Regulation of actin cytoskeleton	220	3	0.36183
Purine metabolism	133	2	0.372266
Type II diabetes mellitus	48	1	0.375302
Cholesterol metabolism	49	1	0.381412
Apelin signaling pathway	137	2	0.386194
Insulin signaling pathway	139	2	0.393109
Signaling pathways regulating pluripotency of stem cells	140	2	0.396554
Vascular smooth muscle contraction	144	2	0.410244
Human immunodeficiency virus 1 infection	240	3	0.414762
Ubiquitin mediated proteolysis	147	2	0.420415
Pyrimidine metabolism	58	1	0.43381
Adrenergic signaling in cardiomyocytes	152	2	0.43717
Human cytomegalovirus infection	256	3	0.456148
Fc epsilon RI signaling pathway	66	1	0.476688
Long-term potentiation	67	1	0.481817
Mitophagy - animal	68	1	0.486896
Renal cell carcinoma	68	1	0.486896
Amphetamine addiction	69	1	0.491926
Acute myeloid leukemia	70	1	0.496907
Leishmaniasis	70	1	0.496907
Endocytosis	273	3	0.49878
Adherens junction	71	1	0.50184
cGMP-PKG signaling pathway	173	2	0.504566
Cortisol synthesis and secretion	72	1	0.506725
Glutathione metabolism	72	1	0.506725
Inositol phosphate metabolism	72	1	0.506725
Non-small cell lung cancer	72	1	0.506725
Gastric acid secretion	75	1	0.521098
Chronic myeloid leukemia	76	1	0.525796
Pancreatic cancer	76	1	0.525796
Renin secretion	76	1	0.525796
Pertussis	77	1	0.530449
Phagosome	182	2	0.531849
EGFR tyrosine kinase inhibitor resistance	79	1	0.539619
Platinum drug resistance	80	1	0.544138
MAPK signaling pathway	294	3	0.549085
Insulin secretion	86	1	0.570343
Peroxisome	86	1	0.570343
Salivary secretion	86	1	0.570343
Th1 and Th2 cell differentiation	88	1	0.578743
GABAergic synapse	89	1	0.582882
PPAR signaling pathway	89	1	0.582882
GnRH signaling pathway	90	1	0.586981
Drug metabolism - other enzymes	92	1	0.595059
Fc gamma R-mediated phagocytosis	92	1	0.595059
Steroid hormone biosynthesis	92	1	0.595059
Alcoholism	205	2	0.596882
Choline metabolism in cancer	98	1	0.618368
Circadian entrainment	98	1	0.618368
Bile secretion	100	1	0.625839
Aldosterone synthesis and secretion	102	1	0.633165
Chagas disease	103	1	0.636775
T cell receptor signaling pathway	103	1	0.636775
Glucagon signaling pathway	104	1	0.64035
Chemical carcinogenesis - reactive oxygen species	222	2	0.64052
Kaposi sarcoma-associated herpesvirus infection	224	2	0.645406
Chemical carcinogenesis - receptor activation	225	2	0.64783
Toxoplasmosis	110	1	0.66108
Ras signaling pathway	232	2	0.664436
C-type lectin receptor signaling pathway	112	1	0.667723
Cholinergic synapse	112	1	0.667723
Growth hormone synthesis, secretion and action	116	1	0.680627
Leukocyte transendothelial migration	118	1	0.686892
Natural killer cell mediated cytotoxicity	121	1	0.696062
Sphingolipid signaling pathway	124	1	0.704967
Inflammatory mediator regulation of TRP channels	127	1	0.713614
Osteoclast differentiation	128	1	0.71644
Estrogen signaling pathway	134	1	0.732827
Dopaminergic synapse	135	1	0.735466
Oxidative phosphorylation	135	1	0.735466
Apoptosis	136	1	0.738079
Spinocerebellar ataxia	141	1	0.750765
Fluid shear stress and atherosclerosis	148	1	0.767512
Oxytocin signaling pathway	153	1	0.778788
Tight junction	167	1	0.807565
Influenza A	173	1	0.818734
Cell adhesion molecules	174	1	0.820532
Necroptosis	176	1	0.824076
Ribosome	179	1	0.829262
Tuberculosis	180	1	0.830957
Neutrophil extracellular trap formation	207	1	0.87093
Lipid and atherosclerosis	216	1	0.882053
Thermogenesis	231	1	0.898524
Neuroactive ligand-receptor interaction	376	1	0.97661
Olfactory transduction	1167	1	0.999995
Biotin metabolism	3	0	1
Lipoic acid metabolism	4	0	1
Neomycin, kanamycin and gentamicin biosynthesis	5	0	1
Caffeine metabolism	6	0	1
D-Amino acid metabolism	6	0	1
Phosphonate and phosphinate metabolism	6	0	1
Riboflavin metabolism	8	0	1
Sulfur relay system	8	0	1
Phenylalanine, tyrosine and tryptophan biosynthesis	9	0	1
Sulfur metabolism	11	0	1
Ubiquinone and other terpenoid-quinone biosynthesis	11	0	1
Non-homologous end-joining	13	0	1
Taurine and hypotaurine metabolism	13	0	1
Glycosaminoglycan biosynthesis - keratan sulfate	14	0	1
Glycosphingolipid biosynthesis - ganglio series	15	0	1
Thiamine metabolism	15	0	1
Glycosphingolipid biosynthesis - globo and isoglobo series	16	0	1
Nitrogen metabolism	17	0	1
Other glycan degradation	18	0	1
Primary bile acid biosynthesis	18	0	1
Fatty acid biosynthesis	19	0	1
Arginine biosynthesis	20	0	1
Glycosaminoglycan biosynthesis - chondroitin sulfate / dermatan sulfate	20	0	1
Steroid biosynthesis	20	0	1
Glycosaminoglycan degradation	21	0	1
Mismatch repair	22	0	1
Proximal tubule bicarbonate reclamation	22	0	1
Phenylalanine metabolism	23	0	1
Glycosaminoglycan biosynthesis - heparan sulfate / heparin	24	0	1
alpha-Linolenic acid metabolism	25	0	1
Asthma	25	0	1
Glycosphingolipid biosynthesis - lacto and neolacto series	26	0	1
Glycosylphosphatidylinositol (GPI)-anchor biosynthesis	26	0	1
Histidine metabolism	26	0	1
Collecting duct acid secretion	27	0	1
Hippo signaling pathway - multiple species	27	0	1
Maturity onset diabetes of the young	27	0	1
Protein export	29	0	1
Circadian rhythm	30	0	1
Ascorbate and aldarate metabolism	31	0	1
Propanoate metabolism	31	0	1
Apoptosis - multiple species	32	0	1
Autophagy - other	32	0	1
beta-Alanine metabolism	32	0	1
Galactose metabolism	32	0	1
Mucin type O-glycan biosynthesis	32	0	1
Pentose phosphate pathway	33	0	1
SNARE interactions in vesicular transport	33	0	1
Starch and sucrose metabolism	34	0	1
DNA replication	35	0	1
Fructose and mannose metabolism	36	0	1
Renin-angiotensin system	37	0	1
Thyroid cancer	37	0	1
Aldosterone-regulated sodium reabsorption	38	0	1
Biosynthesis of nucleotide sugars	38	0	1
African trypanosomiasis	39	0	1
Alanine, aspartate and glutamate metabolism	39	0	1
Ferroptosis	40	0	1
Nicotine addiction	40	0	1
Tyrosine metabolism	40	0	1
Various types of N-glycan biosynthesis	40	0	1
Nicotinate and nicotinamide metabolism	41	0	1
Intestinal immune network for IgA production	43	0	1
Nucleotide excision repair	43	0	1
Other types of O-glycan biosynthesis	43	0	1
Porphyrin metabolism	43	0	1
Basal transcription factors	44	0	1
Proteasome	47	0	1
Carbohydrate digestion and absorption	48	0	1
Cocaine addiction	48	0	1
Ether lipid metabolism	48	0	1
ABC transporters	50	0	1
Linoleic acid metabolism	50	0	1
N-Glycan biosynthesis	50	0	1
Sphingolipid metabolism	50	0	1
Amino sugar and nucleotide sugar metabolism	51	0	1
Fanconi anemia pathway	51	0	1
Arginine and proline metabolism	54	0	1
Mineral absorption	54	0	1
Regulation of lipolysis in adipocytes	56	0	1
Malaria	57	0	1
Endometrial cancer	58	0	1
VEGF signaling pathway	58	0	1
Long-term depression	60	0	1
Endocrine and other factor-regulated calcium reabsorption	61	0	1
Legionellosis	61	0	1
Glycerolipid metabolism	62	0	1
Inflammatory bowel disease	62	0	1
Longevity regulating pathway - multiple species	62	0	1
Allograft rejection	63	0	1
Cytosolic DNA-sensing pathway	63	0	1
GnRH secretion	63	0	1
Graft-versus-host disease	63	0	1
Ovarian steroidogenesis	63	0	1
Aminoacyl-tRNA biosynthesis	66	0	1
Glycolysis / Gluconeogenesis	67	0	1
RIG-I-like receptor signaling pathway	70	0	1
Type I diabetes mellitus	70	0	1
Adipocytokine signaling pathway	71	0	1
Drug metabolism - cytochrome P450	71	0	1
Metabolism of xenobiotics by cytochrome P450	73	0	1
Thyroid hormone synthesis	74	0	1
Arrhythmogenic right ventricular cardiomyopathy	77	0	1
Synaptic vesicle cycle	77	0	1
Autoimmune thyroid disease	79	0	1
B cell receptor signaling pathway	81	0	1
Chemical carcinogenesis - DNA adducts	84	0	1
ErbB signaling pathway	84	0	1
RNA degradation	84	0	1
Arachidonic acid metabolism	86	0	1
Cardiac muscle contraction	87	0	1
Rheumatoid arthritis	87	0	1
Colorectal cancer	88	0	1
PD-L1 expression and PD-1 checkpoint pathway in cancer	88	0	1
Antigen processing and presentation	90	0	1
Longevity regulating pathway	90	0	1
Hypertrophic cardiomyopathy	91	0	1
IL-17 signaling pathway	91	0	1
Morphine addiction	91	0	1
Taste transduction	92	0	1
Dilated cardiomyopathy	94	0	1
Hematopoietic cell lineage	94	0	1
TGF-beta signaling pathway	95	0	1
Viral protein interaction with cytokine and cytokine receptor	95	0	1
Retinol metabolism	97	0	1
Glycerophospholipid metabolism	98	0	1
Toll-like receptor signaling pathway	100	0	1
mRNA surveillance pathway	103	0	1
NF-kappa B signaling pathway	105	0	1
Th17 cell differentiation	105	0	1
Insulin resistance	110	0	1
Glutamatergic synapse	113	0	1
TNF signaling pathway	113	0	1
Pancreatic secretion	114	0	1
Thyroid hormone signaling pathway	120	0	1
Ribosome biogenesis in eukaryotes	121	0	1
Staphylococcus aureus infection	124	0	1
Serotonergic synapse	131	0	1
Spliceosome	134	0	1
Yersinia infection	134	0	1
Lysosome	135	0	1
Alcoholic liver disease	141	0	1
Autophagy - animal	142	0	1
Retrograde endocannabinoid signaling	148	0	1
Systemic lupus erythematosus	148	0	1
Non-alcoholic fatty liver disease	156	0	1
Protein processing in endoplasmic reticulum	172	0	1
Chemokine signaling pathway	192	0	1
Coronavirus disease - COVID-19	247	0	1
Cytokine-cytokine receptor interaction	292	0	1
Herpes simplex virus 1 infection	459	0	1

### Sheet: P15-KEGG-network
Pathway	N	DE	P.DE
Cell cycle	125	16	3.75275e-12
Oocyte meiosis	121	9	2.37942e-05
p53 signaling pathway	72	7	3.57729e-05
Cellular senescence	184	10	0.000122424
Progesterone-mediated oocyte maturation	92	7	0.000172225
Terpenoid backbone biosynthesis	23	4	0.000190244
Pathways in cancer	543	16	0.00150762
Hippo signaling pathway	157	7	0.00404366
Cushing syndrome	162	7	0.00479957
Butanoate metabolism	28	3	0.0053692
MicroRNAs in cancer	303	10	0.00553731
Valine, leucine and isoleucine degradation	57	4	0.00606918
Small cell lung cancer	93	5	0.00682198
Axon guidance	181	7	0.00867395
Lysine degradation	64	4	0.00911611
Viral carcinogenesis	229	8	0.00924337
Protein digestion and absorption	108	5	0.0125797
Focal adhesion	201	7	0.0148427
Prolactin signaling pathway	74	4	0.014975
Human T-cell leukemia virus 1 infection	250	8	0.0151107
PI3K-Akt signaling pathway	359	10	0.0170087
Platelet activation	124	5	0.0216421
2-Oxocarboxylic acid metabolism	20	2	0.0267826
Pyrimidine metabolism	58	3	0.0383458
Prostate cancer	99	4	0.0384632
Human papillomavirus infection	362	9	0.0432308
Gastric cancer	150	5	0.043889
Fatty acid metabolism	62	3	0.0453155
Amyotrophic lateral sclerosis	369	9	0.047812
Valine, leucine and isoleucine biosynthesis	4	1	0.0504615
Prion disease	268	7	0.0571429
Alzheimer disease	383	9	0.0579233
Hepatitis B	163	5	0.0587904
Glyoxylate and dicarboxylate metabolism	32	2	0.0633182
Regulation of actin cytoskeleton	220	6	0.0640132
JAK-STAT signaling pathway	168	5	0.0652072
Wnt signaling pathway	169	5	0.0665362
Glioma	74	3	0.0696558
Carbon metabolism	121	4	0.0703138
Neurotrophin signaling pathway	121	4	0.0703138
Bacterial invasion of epithelial cells	76	3	0.0741874
Epstein-Barr virus infection	231	6	0.0770435
Pathways of neurodegeneration - multiple diseases	471	10	0.0809074
Biosynthesis of amino acids	79	3	0.0812244
FoxO signaling pathway	131	4	0.0881838
Huntington disease	302	7	0.0939623
Gap junction	86	3	0.0987079
Fat digestion and absorption	43	2	0.105379
Pyruvate metabolism	44	2	0.109506
Vitamin B6 metabolism	9	1	0.110002
Drug metabolism - other enzymes	92	3	0.114794
Endocrine resistance	93	3	0.117567
Breast cancer	147	4	0.12083
Alcoholism	205	5	0.124147
Parkinson disease	264	6	0.124419
Phospholipase D signaling pathway	149	4	0.125236
Cholesterol metabolism	49	2	0.130741
Circadian entrainment	98	3	0.131798
Biosynthesis of cofactors	152	4	0.131972
Diabetic cardiomyopathy	211	5	0.135485
Melanogenesis	100	3	0.137654
AGE-RAGE signaling pathway in diabetic complications	101	3	0.140615
Fatty acid degradation	52	2	0.143903
Tryptophan metabolism	52	2	0.143903
Cysteine and methionine metabolism	53	2	0.148352
Amoebiasis	107	3	0.15882
Transcriptional misregulation in cancer	223	5	0.159485
Hedgehog signaling pathway	58	2	0.170983
Glutamatergic synapse	113	3	0.177705
Notch signaling pathway	60	2	0.180192
Hepatocellular carcinoma	174	4	0.185546
Nucleocytoplasmic transport	118	3	0.193894
Basal cell carcinoma	63	2	0.194142
Calcium signaling pathway	240	5	0.196191
Human immunodeficiency virus 1 infection	240	5	0.196191
Selenocompound metabolism	17	1	0.19766
Long-term potentiation	67	2	0.212946
One carbon pool by folate	19	1	0.218202
Amphetamine addiction	69	2	0.222415
Central carbon metabolism in cancer	69	2	0.222415
Relaxin signaling pathway	129	3	0.230684
Melanoma	72	2	0.23668
Pantothenate and CoA biosynthesis	21	1	0.238223
Apoptosis	136	3	0.254738
Mannose type O-glycan biosynthesis	23	1	0.257735
Apelin signaling pathway	137	3	0.258206
Vitamin digestion and absorption	24	1	0.267305
Platinum drug resistance	80	2	0.274899
Folate biosynthesis	26	1	0.286079
Measles	146	3	0.289666
Ubiquitin mediated proteolysis	147	3	0.293184
Maturity onset diabetes of the young	27	1	0.295286
Phototransduction	27	1	0.295286
Rap1 signaling pathway	214	4	0.296294
ECM-receptor interaction	88	2	0.313048
Viral myocarditis	88	2	0.313048
Fatty acid elongation	29	1	0.313349
cAMP signaling pathway	220	4	0.313748
GABAergic synapse	89	2	0.317794
PPAR signaling pathway	89	2	0.317794
Antifolate resistance	30	1	0.322207
mTOR signaling pathway	156	3	0.324942
Complement and coagulation cascades	93	2	0.336695
Apoptosis - multiple species	32	1	0.339586
Citrate cycle (TCA cycle)	32	1	0.339586
RNA polymerase	32	1	0.339586
Phosphatidylinositol signaling system	96	2	0.350773
Biosynthesis of unsaturated fatty acids	34	1	0.356522
Hepatitis C	165	3	0.356723
DNA replication	35	1	0.364829
Pentose and glucuronate interconversions	35	1	0.364829
Base excision repair	36	1	0.373029
Primary immunodeficiency	36	1	0.373029
Glycine, serine and threonine metabolism	40	1	0.404792
Nicotine addiction	40	1	0.404792
Parathyroid hormone synthesis, secretion and action	108	2	0.405959
Salmonella infection	253	4	0.410467
Metabolic pathways	1608	22	0.410879
Bladder cancer	41	1	0.41248
Homologous recombination	41	1	0.41248
Human cytomegalovirus infection	256	4	0.419196
Cholinergic synapse	112	2	0.423871
HIF-1 signaling pathway	114	2	0.432725
Vasopressin-regulated water reabsorption	44	1	0.434959
Leukocyte transendothelial migration	118	2	0.450214
Cocaine addiction	48	1	0.46361
Type II diabetes mellitus	48	1	0.46361
AMPK signaling pathway	126	2	0.484267
Proteoglycans in cancer	205	3	0.493441
NOD-like receptor signaling pathway	211	3	0.51281
Purine metabolism	133	2	0.512988
Dopaminergic synapse	135	2	0.521002
Oxidative phosphorylation	135	2	0.521002
Insulin signaling pathway	139	2	0.536766
Signaling pathways regulating pluripotency of stem cells	140	2	0.540652
Spinocerebellar ataxia	141	2	0.544516
Chemical carcinogenesis - reactive oxygen species	222	3	0.547292
Kaposi sarcoma-associated herpesvirus infection	224	3	0.55341
Vascular smooth muscle contraction	144	2	0.555972
Chemical carcinogenesis - receptor activation	225	3	0.556452
Thermogenesis	231	3	0.574441
Fc epsilon RI signaling pathway	66	1	0.575716
Ras signaling pathway	232	3	0.577395
Adrenergic signaling in cardiomyocytes	152	2	0.585526
Mitophagy - animal	68	1	0.586639
Renal cell carcinoma	68	1	0.586639
Acute myeloid leukemia	70	1	0.597282
Leishmaniasis	70	1	0.597282
Adherens junction	71	1	0.602502
Cortisol synthesis and secretion	72	1	0.607654
Glutathione metabolism	72	1	0.607654
Inositol phosphate metabolism	72	1	0.607654
Non-small cell lung cancer	72	1	0.607654
Gastric acid secretion	75	1	0.622718
Chronic myeloid leukemia	76	1	0.62761
Pancreatic cancer	76	1	0.62761
Renin secretion	76	1	0.62761
Pertussis	77	1	0.63244
EGFR tyrosine kinase inhibitor resistance	79	1	0.641914
cGMP-PKG signaling pathway	173	2	0.656164
Insulin secretion	86	1	0.673205
Peroxisome	86	1	0.673205
Salivary secretion	86	1	0.673205
Ribosome	179	2	0.674516
Cardiac muscle contraction	87	1	0.677448
Colorectal cancer	88	1	0.681637
Th1 and Th2 cell differentiation	88	1	0.681637
Phagosome	182	2	0.683393
Endocytosis	273	3	0.687197
GnRH signaling pathway	90	1	0.689853
Morphine addiction	91	1	0.693882
Fc gamma R-mediated phagocytosis	92	1	0.697859
Steroid hormone biosynthesis	92	1	0.697859
Choline metabolism in cancer	98	1	0.720667
Bile secretion	100	1	0.727884
MAPK signaling pathway	294	3	0.734662
Aldosterone synthesis and secretion	102	1	0.734916
Chagas disease	103	1	0.738364
T cell receptor signaling pathway	103	1	0.738364
Glucagon signaling pathway	104	1	0.741767
Neutrophil extracellular trap formation	207	2	0.749925
Toxoplasmosis	110	1	0.761287
C-type lectin receptor signaling pathway	112	1	0.767463
Growth hormone synthesis, secretion and action	116	1	0.779343
Thyroid hormone signaling pathway	120	1	0.790621
Natural killer cell mediated cytotoxicity	121	1	0.79335
Sphingolipid signaling pathway	124	1	0.801327
Inflammatory mediator regulation of TRP channels	127	1	0.808999
Osteoclast differentiation	128	1	0.811491
Serotonergic synapse	131	1	0.818774
Estrogen signaling pathway	134	1	0.825777
Yersinia infection	134	1	0.825777
Fluid shear stress and atherosclerosis	148	1	0.855074
Retrograde endocannabinoid signaling	148	1	0.855074
Oxytocin signaling pathway	153	1	0.864306
Neuroactive ligand-receptor interaction	376	3	0.868019
Non-alcoholic fatty liver disease	156	1	0.869563
Tight junction	167	1	0.887169
Influenza A	173	1	0.895757
Cell adhesion molecules	174	1	0.897124
Necroptosis	176	1	0.899805
Tuberculosis	180	1	0.90496
Chemokine signaling pathway	192	1	0.918901
Lipid and atherosclerosis	216	1	0.940986
Olfactory transduction	1167	1	1
Biotin metabolism	3	0	1
Lipoic acid metabolism	4	0	1
Neomycin, kanamycin and gentamicin biosynthesis	5	0	1
Caffeine metabolism	6	0	1
D-Amino acid metabolism	6	0	1
Phosphonate and phosphinate metabolism	6	0	1
Riboflavin metabolism	8	0	1
Sulfur relay system	8	0	1
Phenylalanine, tyrosine and tryptophan biosynthesis	9	0	1
Sulfur metabolism	11	0	1
Ubiquinone and other terpenoid-quinone biosynthesis	11	0	1
Non-homologous end-joining	13	0	1
Taurine and hypotaurine metabolism	13	0	1
Glycosaminoglycan biosynthesis - keratan sulfate	14	0	1
Glycosphingolipid biosynthesis - ganglio series	15	0	1
Thiamine metabolism	15	0	1
Glycosphingolipid biosynthesis - globo and isoglobo series	16	0	1
Nitrogen metabolism	17	0	1
Other glycan degradation	18	0	1
Primary bile acid biosynthesis	18	0	1
Fatty acid biosynthesis	19	0	1
Arginine biosynthesis	20	0	1
Glycosaminoglycan biosynthesis - chondroitin sulfate / dermatan sulfate	20	0	1
Steroid biosynthesis	20	0	1
Glycosaminoglycan degradation	21	0	1
Mismatch repair	22	0	1
Proximal tubule bicarbonate reclamation	22	0	1
Phenylalanine metabolism	23	0	1
Glycosaminoglycan biosynthesis - heparan sulfate / heparin	24	0	1
alpha-Linolenic acid metabolism	25	0	1
Asthma	25	0	1
Glycosphingolipid biosynthesis - lacto and neolacto series	26	0	1
Glycosylphosphatidylinositol (GPI)-anchor biosynthesis	26	0	1
Histidine metabolism	26	0	1
Collecting duct acid secretion	27	0	1
Hippo signaling pathway - multiple species	27	0	1
Protein export	29	0	1
Circadian rhythm	30	0	1
Ascorbate and aldarate metabolism	31	0	1
Propanoate metabolism	31	0	1
Autophagy - other	32	0	1
beta-Alanine metabolism	32	0	1
Galactose metabolism	32	0	1
Mucin type O-glycan biosynthesis	32	0	1
Pentose phosphate pathway	33	0	1
SNARE interactions in vesicular transport	33	0	1
Starch and sucrose metabolism	34	0	1
Fructose and mannose metabolism	36	0	1
Renin-angiotensin system	37	0	1
Thyroid cancer	37	0	1
Aldosterone-regulated sodium reabsorption	38	0	1
Biosynthesis of nucleotide sugars	38	0	1
African trypanosomiasis	39	0	1
Alanine, aspartate and glutamate metabolism	39	0	1
Ferroptosis	40	0	1
Tyrosine metabolism	40	0	1
Various types of N-glycan biosynthesis	40	0	1
Nicotinate and nicotinamide metabolism	41	0	1
Intestinal immune network for IgA production	43	0	1
Nucleotide excision repair	43	0	1
Other types of O-glycan biosynthesis	43	0	1
Porphyrin metabolism	43	0	1
Basal transcription factors	44	0	1
Proteasome	47	0	1
Carbohydrate digestion and absorption	48	0	1
Ether lipid metabolism	48	0	1
ABC transporters	50	0	1
Linoleic acid metabolism	50	0	1
N-Glycan biosynthesis	50	0	1
Sphingolipid metabolism	50	0	1
Amino sugar and nucleotide sugar metabolism	51	0	1
Fanconi anemia pathway	51	0	1
Arginine and proline metabolism	54	0	1
Mineral absorption	54	0	1
Regulation of lipolysis in adipocytes	56	0	1
Malaria	57	0	1
Endometrial cancer	58	0	1
VEGF signaling pathway	58	0	1
Long-term depression	60	0	1
Endocrine and other factor-regulated calcium reabsorption	61	0	1
Legionellosis	61	0	1
Glycerolipid metabolism	62	0	1
Inflammatory bowel disease	62	0	1
Longevity regulating pathway - multiple species	62	0	1
Allograft rejection	63	0	1
Cytosolic DNA-sensing pathway	63	0	1
GnRH secretion	63	0	1
Graft-versus-host disease	63	0	1
Ovarian steroidogenesis	63	0	1
Aminoacyl-tRNA biosynthesis	66	0	1
Glycolysis / Gluconeogenesis	67	0	1
RIG-I-like receptor signaling pathway	70	0	1
Type I diabetes mellitus	70	0	1
Adipocytokine signaling pathway	71	0	1
Drug metabolism - cytochrome P450	71	0	1
Metabolism of xenobiotics by cytochrome P450	73	0	1
Thyroid hormone synthesis	74	0	1
Arrhythmogenic right ventricular cardiomyopathy	77	0	1
Synaptic vesicle cycle	77	0	1
Autoimmune thyroid disease	79	0	1
B cell receptor signaling pathway	81	0	1
Chemical carcinogenesis - DNA adducts	84	0	1
ErbB signaling pathway	84	0	1
RNA degradation	84	0	1
Arachidonic acid metabolism	86	0	1
Rheumatoid arthritis	87	0	1
PD-L1 expression and PD-1 checkpoint pathway in cancer	88	0	1
Antigen processing and presentation	90	0	1
Longevity regulating pathway	90	0	1
Hypertrophic cardiomyopathy	91	0	1
IL-17 signaling pathway	91	0	1
Taste transduction	92	0	1
Dilated cardiomyopathy	94	0	1
Hematopoietic cell lineage	94	0	1
TGF-beta signaling pathway	95	0	1
Viral protein interaction with cytokine and cytokine receptor	95	0	1
Retinol metabolism	97	0	1
Glycerophospholipid metabolism	98	0	1
Toll-like receptor signaling pathway	100	0	1
mRNA surveillance pathway	103	0	1
NF-kappa B signaling pathway	105	0	1
Th17 cell differentiation	105	0	1
Insulin resistance	110	0	1
TNF signaling pathway	113	0	1
Pancreatic secretion	114	0	1
Ribosome biogenesis in eukaryotes	121	0	1
Staphylococcus aureus infection	124	0	1
Spliceosome	134	0	1
Lysosome	135	0	1
Alcoholic liver disease	141	0	1
Autophagy - animal	142	0	1
Systemic lupus erythematosus	148	0	1
Protein processing in endoplasmic reticulum	172	0	1
Coronavirus disease - COVID-19	247	0	1
Cytokine-cytokine receptor interaction	292	0	1
Herpes simplex virus 1 infection	459	0	1

### Sheet: 8 Weeks-KEGG-network
Pathway	N	DE	P.DE
Cell cycle	125	15	1.71273e-12
Oocyte meiosis	121	8	3.20952e-05
Terpenoid backbone biosynthesis	23	4	7.99664e-05
Progesterone-mediated oocyte maturation	92	6	0.00035254
Cellular senescence	184	8	0.000587987
p53 signaling pathway	72	5	0.000839576
Axon guidance	181	7	0.00255287
Valine, leucine and isoleucine degradation	57	4	0.00273288
Butanoate metabolism	28	3	0.00286519
Lysine degradation	64	4	0.0041625
Hippo signaling pathway	157	6	0.00548342
Cushing syndrome	162	6	0.00637318
Pathways in cancer	543	12	0.00942459
Human T-cell leukemia virus 1 infection	250	7	0.0143191
Alzheimer disease	383	9	0.0166773
2-Oxocarboxylic acid metabolism	20	2	0.0176349
Prion disease	268	7	0.0202112
Pathways of neurodegeneration - multiple diseases	471	10	0.0224478
Fatty acid metabolism	62	3	0.0257556
Viral carcinogenesis	229	6	0.0303667
Amyotrophic lateral sclerosis	369	8	0.0357292
Neurotrophin signaling pathway	121	4	0.0358475
MicroRNAs in cancer	303	7	0.0361701
Valine, leucine and isoleucine biosynthesis	4	1	0.0405256
Glyoxylate and dicarboxylate metabolism	32	2	0.042526
Bacterial invasion of epithelial cells	76	3	0.043239
DNA replication	35	2	0.0500185
Parkinson disease	264	6	0.0542837
Focal adhesion	201	5	0.0559024
Alcoholism	205	5	0.059846
Gastric cancer	150	4	0.0685629
Drug metabolism - other enzymes	92	3	0.068814
Small cell lung cancer	93	3	0.0705985
Fat digestion and absorption	43	2	0.0720412
Pyruvate metabolism	44	2	0.0749817
PI3K-Akt signaling pathway	359	7	0.0760137
Regulation of actin cytoskeleton	220	5	0.0760195
Human papillomavirus infection	362	7	0.0786785
Transcriptional misregulation in cancer	223	5	0.0795144
Circadian entrainment	98	3	0.0798308
Melanogenesis	100	3	0.0836646
Hepatitis B	163	4	0.0869455
Cholesterol metabolism	49	2	0.0902321
Huntington disease	302	6	0.0904757
Fatty acid degradation	52	2	0.0997839
Tryptophan metabolism	52	2	0.0997839
Human immunodeficiency virus 1 infection	240	5	0.100918
Hepatocellular carcinoma	174	4	0.104186
Glutamatergic synapse	113	3	0.110415
Hedgehog signaling pathway	58	2	0.119669
Pyrimidine metabolism	58	2	0.119669
Carbon metabolism	121	3	0.128317
Platelet activation	124	3	0.135284
Basal cell carcinoma	63	2	0.136921
Long-term potentiation	67	2	0.151095
FoxO signaling pathway	131	3	0.152032
Amphetamine addiction	69	2	0.158289
Selenocompound metabolism	17	1	0.16134
Apoptosis	136	3	0.164382
Glioma	74	2	0.17654
Prolactin signaling pathway	74	2	0.17654
One carbon pool by folate	19	1	0.17854
Breast cancer	147	3	0.192538
Biosynthesis of amino acids	79	2	0.195106
Pantothenate and CoA biosynthesis	21	1	0.195391
Platinum drug resistance	80	2	0.19885
Mannose type O-glycan biosynthesis	23	1	0.211899
Epstein-Barr virus infection	231	4	0.213929
Gap junction	86	2	0.221481
Viral myocarditis	88	2	0.229076
GABAergic synapse	89	2	0.23288
Calcium signaling pathway	240	4	0.23363
Folate biosynthesis	26	1	0.236037
Hepatitis C	165	3	0.240894
Maturity onset diabetes of the young	27	1	0.243919
Phototransduction	27	1	0.243919
Endocrine resistance	93	2	0.248134
Wnt signaling pathway	169	3	0.251924
Fatty acid elongation	29	1	0.259442
Salmonella infection	253	4	0.262833
Antifolate resistance	30	1	0.267086
Prostate cancer	99	2	0.271073
Apoptosis - multiple species	32	1	0.282139
Citrate cycle (TCA cycle)	32	1	0.282139
Metabolic pathways	1608	19	0.289645
Biosynthesis of unsaturated fatty acids	34	1	0.296886
Pentose and glucuronate interconversions	35	1	0.304147
Parathyroid hormone synthesis, secretion and action	108	2	0.305439
Cholinergic synapse	112	2	0.320635
Nicotine addiction	40	1	0.339353
Nucleocytoplasmic transport	118	2	0.343279
Bladder cancer	41	1	0.34618
Vasopressin-regulated water reabsorption	44	1	0.366244
Diabetic cardiomyopathy	211	3	0.370147
NOD-like receptor signaling pathway	211	3	0.370147
AMPK signaling pathway	126	2	0.373096
Cocaine addiction	48	1	0.392053
Type II diabetes mellitus	48	1	0.392053
cAMP signaling pathway	220	3	0.395384
Purine metabolism	133	2	0.398747
Chemical carcinogenesis - reactive oxygen species	222	3	0.400961
Dopaminergic synapse	135	2	0.40599
Oxidative phosphorylation	135	2	0.40599
Kaposi sarcoma-associated herpesvirus infection	224	3	0.406524
Apelin signaling pathway	137	2	0.413192
Insulin signaling pathway	139	2	0.420351
Cysteine and methionine metabolism	53	1	0.422856
Signaling pathways regulating pluripotency of stem cells	140	2	0.423914
Thermogenesis	231	3	0.425877
Spinocerebellar ataxia	141	2	0.427467
Vascular smooth muscle contraction	144	2	0.438056
Measles	146	2	0.445058
Ubiquitin mediated proteolysis	147	2	0.448541
Phospholipase D signaling pathway	149	2	0.455471
Notch signaling pathway	60	1	0.463402
Biosynthesis of cofactors	152	2	0.465773
mTOR signaling pathway	156	2	0.479333
Human cytomegalovirus infection	256	3	0.493047
Fc epsilon RI signaling pathway	66	1	0.495904
Mitophagy - animal	68	1	0.506299
Renal cell carcinoma	68	1	0.506299
Central carbon metabolism in cancer	69	1	0.511417
Acute myeloid leukemia	70	1	0.516482
Leishmaniasis	70	1	0.516482
JAK-STAT signaling pathway	168	2	0.518743
Adherens junction	71	1	0.521496
Cortisol synthesis and secretion	72	1	0.526458
Glutathione metabolism	72	1	0.526458
Melanoma	72	1	0.526458
Non-small cell lung cancer	72	1	0.526458
cGMP-PKG signaling pathway	173	2	0.53458
Gastric acid secretion	75	1	0.54104
Chronic myeloid leukemia	76	1	0.545802
Pancreatic cancer	76	1	0.545802
Renin secretion	76	1	0.545802
Pertussis	77	1	0.550514
Ribosome	179	2	0.553118
Phagosome	182	2	0.562193
Peroxisome	86	1	0.590808
Salivary secretion	86	1	0.590808
Cardiac muscle contraction	87	1	0.595059
Colorectal cancer	88	1	0.599266
ECM-receptor interaction	88	1	0.599266
PPAR signaling pathway	89	1	0.603429
GnRH signaling pathway	90	1	0.60755
Morphine addiction	91	1	0.611628
Fc gamma R-mediated phagocytosis	92	1	0.615664
Steroid hormone biosynthesis	92	1	0.615664
Complement and coagulation cascades	93	1	0.619659
Proteoglycans in cancer	205	2	0.627415
Phosphatidylinositol signaling system	96	1	0.631399
Neutrophil extracellular trap formation	207	2	0.632721
Bile secretion	100	1	0.646497
Rap1 signaling pathway	214	2	0.650836
Aldosterone synthesis and secretion	102	1	0.653814
T cell receptor signaling pathway	103	1	0.657417
Glucagon signaling pathway	104	1	0.660982
Amoebiasis	107	1	0.671459
Protein digestion and absorption	108	1	0.67488
Chemical carcinogenesis - receptor activation	225	2	0.677879
Toxoplasmosis	110	1	0.681616
C-type lectin receptor signaling pathway	112	1	0.688214
Ras signaling pathway	232	2	0.694198
HIF-1 signaling pathway	114	1	0.694677
Growth hormone synthesis, secretion and action	116	1	0.701007
Leukocyte transendothelial migration	118	1	0.707208
Thyroid hormone signaling pathway	120	1	0.713281
Natural killer cell mediated cytotoxicity	121	1	0.716271
Sphingolipid signaling pathway	124	1	0.725056
Inflammatory mediator regulation of TRP channels	127	1	0.733572
Osteoclast differentiation	128	1	0.736353
Relaxin signaling pathway	129	1	0.739104
Serotonergic synapse	131	1	0.744522
Neuroactive ligand-receptor interaction	376	3	0.749667
Estrogen signaling pathway	134	1	0.752442
Yersinia infection	134	1	0.752442
Endocytosis	273	2	0.776652
Fluid shear stress and atherosclerosis	148	1	0.786304
Retrograde endocannabinoid signaling	148	1	0.786304
Adrenergic signaling in cardiomyocytes	152	1	0.795108
Oxytocin signaling pathway	153	1	0.797252
Non-alcoholic fatty liver disease	156	1	0.803553
MAPK signaling pathway	294	2	0.810941
Tight junction	167	1	0.825041
Influenza A	173	1	0.835764
Cell adhesion molecules	174	1	0.837487
Necroptosis	176	1	0.84088
Tuberculosis	180	1	0.847455
Chemokine signaling pathway	192	1	0.865613
Lipid and atherosclerosis	216	1	0.895755
Olfactory transduction	1167	1	0.999998
Biotin metabolism	3	0	1
Lipoic acid metabolism	4	0	1
Neomycin, kanamycin and gentamicin biosynthesis	5	0	1
Caffeine metabolism	6	0	1
D-Amino acid metabolism	6	0	1
Phosphonate and phosphinate metabolism	6	0	1
Riboflavin metabolism	8	0	1
Sulfur relay system	8	0	1
Phenylalanine, tyrosine and tryptophan biosynthesis	9	0	1
Vitamin B6 metabolism	9	0	1
Sulfur metabolism	11	0	1
Ubiquinone and other terpenoid-quinone biosynthesis	11	0	1
Non-homologous end-joining	13	0	1
Taurine and hypotaurine metabolism	13	0	1
Glycosaminoglycan biosynthesis - keratan sulfate	14	0	1
Glycosphingolipid biosynthesis - ganglio series	15	0	1
Thiamine metabolism	15	0	1
Glycosphingolipid biosynthesis - globo and isoglobo series	16	0	1
Nitrogen metabolism	17	0	1
Other glycan degradation	18	0	1
Primary bile acid biosynthesis	18	0	1
Fatty acid biosynthesis	19	0	1
Arginine biosynthesis	20	0	1
Glycosaminoglycan biosynthesis - chondroitin sulfate / dermatan sulfate	20	0	1
Steroid biosynthesis	20	0	1
Glycosaminoglycan degradation	21	0	1
Mismatch repair	22	0	1
Proximal tubule bicarbonate reclamation	22	0	1
Phenylalanine metabolism	23	0	1
Glycosaminoglycan biosynthesis - heparan sulfate / heparin	24	0	1
Vitamin digestion and absorption	24	0	1
alpha-Linolenic acid metabolism	25	0	1
Asthma	25	0	1
Glycosphingolipid biosynthesis - lacto and neolacto series	26	0	1
Glycosylphosphatidylinositol (GPI)-anchor biosynthesis	26	0	1
Histidine metabolism	26	0	1
Collecting duct acid secretion	27	0	1
Hippo signaling pathway - multiple species	27	0	1
Protein export	29	0	1
Circadian rhythm	30	0	1
Ascorbate and aldarate metabolism	31	0	1
Propanoate metabolism	31	0	1
Autophagy - other	32	0	1
beta-Alanine metabolism	32	0	1
Galactose metabolism	32	0	1
Mucin type O-glycan biosynthesis	32	0	1
RNA polymerase	32	0	1
Pentose phosphate pathway	33	0	1
SNARE interactions in vesicular transport	33	0	1
Starch and sucrose metabolism	34	0	1
Base excision repair	36	0	1
Fructose and mannose metabolism	36	0	1
Primary immunodeficiency	36	0	1
Renin-angiotensin system	37	0	1
Thyroid cancer	37	0	1
Aldosterone-regulated sodium reabsorption	38	0	1
Biosynthesis of nucleotide sugars	38	0	1
African trypanosomiasis	39	0	1
Alanine, aspartate and glutamate metabolism	39	0	1
Ferroptosis	40	0	1
Glycine, serine and threonine metabolism	40	0	1
Tyrosine metabolism	40	0	1
Various types of N-glycan biosynthesis	40	0	1
Homologous recombination	41	0	1
Nicotinate and nicotinamide metabolism	41	0	1
Intestinal immune network for IgA production	43	0	1
Nucleotide excision repair	43	0	1
Other types of O-glycan biosynthesis	43	0	1
Porphyrin metabolism	43	0	1
Basal transcription factors	44	0	1
Proteasome	47	0	1
Carbohydrate digestion and absorption	48	0	1
Ether lipid metabolism	48	0	1
ABC transporters	50	0	1
Linoleic acid metabolism	50	0	1
N-Glycan biosynthesis	50	0	1
Sphingolipid metabolism	50	0	1
Amino sugar and nucleotide sugar metabolism	51	0	1
Fanconi anemia pathway	51	0	1
Arginine and proline metabolism	54	0	1
Mineral absorption	54	0	1
Regulation of lipolysis in adipocytes	56	0	1
Malaria	57	0	1
Endometrial cancer	58	0	1
VEGF signaling pathway	58	0	1
Long-term depression	60	0	1
Endocrine and other factor-regulated calcium reabsorption	61	0	1
Legionellosis	61	0	1
Glycerolipid metabolism	62	0	1
Inflammatory bowel disease	62	0	1
Longevity regulating pathway - multiple species	62	0	1
Allograft rejection	63	0	1
Cytosolic DNA-sensing pathway	63	0	1
GnRH secretion	63	0	1
Graft-versus-host disease	63	0	1
Ovarian steroidogenesis	63	0	1
Aminoacyl-tRNA biosynthesis	66	0	1
Glycolysis / Gluconeogenesis	67	0	1
RIG-I-like receptor signaling pathway	70	0	1
Type I diabetes mellitus	70	0	1
Adipocytokine signaling pathway	71	0	1
Drug metabolism - cytochrome P450	71	0	1
Inositol phosphate metabolism	72	0	1
Metabolism of xenobiotics by cytochrome P450	73	0	1
Thyroid hormone synthesis	74	0	1
Arrhythmogenic right ventricular cardiomyopathy	77	0	1
Synaptic vesicle cycle	77	0	1
Autoimmune thyroid disease	79	0	1
EGFR tyrosine kinase inhibitor resistance	79	0	1
B cell receptor signaling pathway	81	0	1
Chemical carcinogenesis - DNA adducts	84	0	1
ErbB signaling pathway	84	0	1
RNA degradation	84	0	1
Arachidonic acid metabolism	86	0	1
Insulin secretion	86	0	1
Rheumatoid arthritis	87	0	1
PD-L1 expression and PD-1 checkpoint pathway in cancer	88	0	1
Th1 and Th2 cell differentiation	88	0	1
Antigen processing and presentation	90	0	1
Longevity regulating pathway	90	0	1
Hypertrophic cardiomyopathy	91	0	1
IL-17 signaling pathway	91	0	1
Taste transduction	92	0	1
Dilated cardiomyopathy	94	0	1
Hematopoietic cell lineage	94	0	1
TGF-beta signaling pathway	95	0	1
Viral protein interaction with cytokine and cytokine receptor	95	0	1
Retinol metabolism	97	0	1
Choline metabolism in cancer	98	0	1
Glycerophospholipid metabolism	98	0	1
Toll-like receptor signaling pathway	100	0	1
AGE-RAGE signaling pathway in diabetic complications	101	0	1
Chagas disease	103	0	1
mRNA surveillance pathway	103	0	1
NF-kappa B signaling pathway	105	0	1
Th17 cell differentiation	105	0	1
Insulin resistance	110	0	1
TNF signaling pathway	113	0	1
Pancreatic secretion	114	0	1
Ribosome biogenesis in eukaryotes	121	0	1
Staphylococcus aureus infection	124	0	1
Spliceosome	134	0	1
Lysosome	135	0	1
Alcoholic liver disease	141	0	1
Autophagy - animal	142	0	1
Systemic lupus erythematosus	148	0	1
Protein processing in endoplasmic reticulum	172	0	1
Coronavirus disease - COVID-19	247	0	1
Cytokine-cytokine receptor interaction	292	0	1
Herpes simplex virus 1 infection	459	0	1
