## Supplementary material for "Mouse microglia express unique miRNA-mRNA networks to facilitate age-specific functions in the developing central nervous system": Table S4

### Sheet: P15 vs P6
Table S4: Differentially expressed miRNAs in pairwise comparisons of microglial age subsets
ID	logFC	AveExpr	t	P.Value	adj.P.Val
mmu-miR-3473e	-2.62397	5.83025	-13.0338	4.81492e-20	5.17604e-17
mmu-miR-3473b	-2.55586	6.66913	-12.4352	4.27465e-19	2.29763e-16
mmu-miR-455-3p	1.78834	7.52788	7.67685	5.69175e-11	2.03954e-08
mmu-miR-135a-1-3p	-2.68486	2.94845	-6.98191	9.62305e-10	2.19048e-07
mmu-miR-449a-5p	-2.82126	7.6625	-6.96783	1.01883e-09	2.19048e-07
mmu-miR-296-3p	-1.94534	5.61573	-6.34194	1.26828e-08	2.27233e-06
mmu-miR-29a-3p	1.60782	12.6294	6.2634	1.73548e-08	2.66521e-06
mmu-miR-455-5p	1.78739	5.46045	6.08665	3.50486e-08	4.31383e-06
mmu-miR-135a-5p	-1.79656	11.3256	-6.07908	3.61158e-08	4.31383e-06
mmu-miR-2137	-2.27099	6.15634	-5.93935	6.27391e-08	6.74445e-06
mmu-miR-449c-5p	-3.87063	1.25465	-5.88668	7.71978e-08	7.54433e-06
mmu-miR-135a-2-3p	-2.11132	3.29487	-5.65361	1.92126e-07	1.72113e-05
mmu-miR-672-5p	-2.08071	5.26613	-5.44116	4.37045e-07	3.61402e-05
mmu-miR-21a-3p	-2.0245	4.40598	-5.41488	4.83497e-07	3.71257e-05
mmu-miR-146a-5p	1.79322	10.914	5.32881	6.72296e-07	4.81812e-05
mmu-miR-335-5p	-1.91798	7.29468	-5.20726	1.06772e-06	7.17375e-05
mmu-miR-199a-5p	-1.9755	4.07576	-5.19073	1.13672e-06	7.18808e-05
mmu-miR-130a-5p	-2.28661	2.85299	-5.01	2.24372e-06	0.000134
mmu-miR-301b-3p	-1.58035	5.11919	-4.90254	3.34737e-06	0.000189391
mmu-miR-135b-3p	-2.76828	0.871529	-4.74939	5.88516e-06	0.000316328
mmu-miR-214-3p	-2.38815	2.24611	-4.27585	3.20666e-05	0.00164151
mmu-miR-451a	1.93029	13.0138	4.22156	3.87422e-05	0.00189309
mmu-miR-7b-3p	-2.36824	2.95083	-4.16745	4.67255e-05	0.00218391
mmu-miR-219a-2-3p	1.93962	9.84714	4.0425	7.16921e-05	0.00321121
chr17_19864	-2.69387	-1.4977	-3.84261	0.000140242	0.0060304
mmu-miR-124-5p	-1.96376	4.13868	-3.807	0.000157753	0.0065225
mmu-miR-325-3p	-1.8175	4.24374	-3.74751	0.000191775	0.0076355
mmu-miR-224-5p	-2.03497	2.31733	-3.3013	0.000785253	0.0301481
mmu-miR-3078-3p	-2.34639	0.228758	-3.14997	0.00123709	0.0438705
mmu-miR-486b-5p	1.74647	4.5084	3.14956	0.00123859	0.0438705
mmu-miR-486a-5p	1.74517	4.52413	3.14241	0.0012651	0.0438705
mmu-miR-483-5p	-2.16997	2.81871	-3.13026	0.00131132	0.044052

### Sheet: W8 vs P6
ID	logFC	AveExpr	t	P.Value	adj.P.Val
mmu-miR-3473e	-6.10738	5.83025	-33.4076	9.19153e-43	9.8809e-40
mmu-miR-3473b	-5.83627	6.66913	-32.3859	6.10849e-42	3.28331e-39
mmu-miR-29a-3p	3.22416	12.6294	23.4477	1.35733e-33	4.86376e-31
mmu-miR-455-3p	3.30328	7.52788	22.9378	4.83093e-33	1.29831e-30
mmu-miR-29c-3p	2.74357	10.1022	21.107	5.57001e-31	1.19755e-28
mmu-miR-301b-3p	-4.40023	5.11919	-20.9009	9.68989e-31	1.73611e-28
mmu-miR-301a-3p	-2.57756	9.7211	-17.9491	4.32977e-27	6.64929e-25
mmu-miR-298-5p	-2.94666	7.32689	-16.7712	1.61604e-25	2.17155e-23
mmu-miR-130b-3p	-2.93487	7.46811	-16.6525	2.34836e-25	2.80498e-23
mmu-miR-296-3p	-4.22817	5.61573	-16.1438	1.18772e-24	1.2768e-22
mmu-miR-2137	-4.84431	6.15634	-15.2433	2.26188e-23	2.21047e-21
mmu-miR-449a-5p	-5.5899	7.6625	-13.6141	6.05647e-21	5.42559e-19
mmu-miR-146a-5p	2.98698	10.914	13.5668	7.16055e-21	5.92123e-19
mmu-miR-455-5p	2.72161	5.46045	13.4839	9.6076e-21	7.37726e-19
mmu-miR-29b-3p	2.54443	13.8935	12.7666	1.2688e-19	9.09306e-18
mmu-miR-664-3p	2.38539	7.01725	12.4595	3.90883e-19	2.62624e-17
mmu-miR-199a-3p	-2.5299	8.04494	-12.4275	4.39744e-19	2.75473e-17
mmu-miR-199b-3p	-2.52922	8.04514	-12.4145	4.61257e-19	2.75473e-17
mmu-miR-5121	-3.06859	4.26843	-12.1308	1.31999e-18	7.46837e-17
mmu-miR-29a-5p	2.24947	7.57162	11.7182	6.19851e-18	3.3317e-16
mmu-miR-1983	-2.51283	8.08934	-11.6522	7.95443e-18	4.07191e-16
mmu-miR-130b-5p	-2.47422	5.04234	-10.9169	1.32382e-16	6.46866e-15
mmu-miR-203-3p	2.12375	6.53673	10.5053	6.56209e-16	3.06706e-14
mmu-miR-1843a-3p	2.25252	6.31696	10.3884	1.03718e-15	4.64569e-14
mmu-miR-199a-5p	-3.37886	4.07576	-10.0341	4.18954e-15	1.8015e-13
mmu-miR-135b-3p	-5.1635	0.871529	-9.97593	5.27584e-15	2.18136e-13
mmu-miR-139-5p	2.09349	10.9325	9.80332	1.04699e-14	4.16856e-13
mmu-miR-23a-3p	2.03049	11.8021	9.58824	2.46835e-14	9.38673e-13
mmu-miR-135b-5p	-2.94762	8.78667	-9.58185	2.53223e-14	9.38673e-13
mmu-miR-449c-5p	-5.81049	1.25465	-8.83991	5.0134e-13	1.79647e-11
mmu-let-7j	2.13403	8.22728	8.74427	7.38546e-13	2.56109e-11
mmu-miR-130a-3p	-2.43665	11.388	-8.68219	9.49916e-13	3.19112e-11
mmu-miR-335-5p	-2.62144	7.29468	-8.62275	1.20897e-12	3.93833e-11
mmu-miR-1839-3p	2.04392	5.94894	8.46587	2.28645e-12	7.22922e-11
mmu-miR-212-3p	2.38232	7.35442	8.31126	4.28835e-12	1.31714e-10
mmu-miR-130a-5p	-3.66141	2.85299	-8.30037	4.48275e-12	1.3386e-10
mmu-miR-672-5p	-2.83385	5.26613	-8.14469	8.45039e-12	2.45518e-10
mmu-miR-214-3p	-4.42954	2.24611	-8.06756	1.15715e-11	3.27353e-10
mmu-miR-29c-5p	1.97703	5.61213	7.71184	4.93498e-11	1.36028e-09
mmu-miR-24-3p	1.75685	13.5325	7.68015	5.61575e-11	1.50923e-09
mmu-miR-27a-3p	1.93622	12.2856	7.38682	1.85599e-10	4.86632e-09
mmu-miR-148a-3p	-1.90218	5.53116	-7.28362	2.82499e-10	7.23064e-09
mmu-miR-10a-5p	3.3945	5.35824	7.27256	2.95503e-10	7.38758e-09
mmu-miR-3078-3p	-4.23233	0.228758	-7.20786	3.84451e-10	9.39285e-09
mmu-miR-5126	-3.05712	2.37034	-7.15038	4.85637e-10	1.14387e-08
mmu-miR-134-5p	-2.10954	6.67841	-7.14845	4.89469e-10	1.14387e-08
mmu-miR-3964	3.59784	-1.63394	7.03647	7.71252e-10	1.76403e-08
mmu-miR-145b	4.15473	0.880444	6.97606	9.85408e-10	2.2069e-08
mmu-miR-7b-3p	-3.94307	2.95083	-6.92007	1.23638e-09	2.71247e-08
mmu-miR-191-5p	1.56021	13.2498	6.86767	1.52863e-09	3.28655e-08
mmu-miR-483-3p	-3.63514	1.30459	-6.83502	1.7445e-09	3.67713e-08
mmu-miR-135a-1-3p	-2.6616	2.94845	-6.77147	2.25547e-09	4.66274e-08
chr18_22209	-4.5195	-0.285109	-6.74327	2.5276e-09	5.12673e-08
mmu-miR-199b-5p	-3.1113	2.23604	-6.71937	2.78356e-09	5.54135e-08
mmu-miR-325-3p	-2.71071	4.24374	-6.69193	3.10941e-09	6.07748e-08
mmu-miR-181d-5p	-1.85843	9.27571	-6.64809	3.71059e-09	7.123e-08
mmu-miR-1193-3p	-2.74655	3.01247	-6.59412	4.61144e-09	8.69701e-08
mmu-miR-1843a-5p	1.73708	6.07053	6.57748	4.93077e-09	9.13894e-08
mmu-miR-1a-3p	2.45999	5.3291	6.5267	6.04763e-09	1.1019e-07
mmu-miR-124-5p	-2.92516	4.13868	-6.46132	7.863e-09	1.40879e-07
mmu-miR-150-5p	2.40103	11.053	6.40959	9.67488e-09	1.705e-07
mmu-miR-338-3p	1.87498	11.0293	6.40349	9.91422e-09	1.719e-07
mmu-miR-217-3p	-5.6996	1.26761	-6.2901	1.56016e-08	2.66218e-07
mmu-miR-216a-5p	-5.57087	6.3365	-6.28256	1.60779e-08	2.70059e-07
mmu-miR-224-5p	-3.32908	2.31733	-6.262	1.74522e-08	2.88632e-07
chr3_29427	2.65825	0.845846	6.22884	1.99186e-08	3.24431e-07
mmu-miR-3086-5p	3.91612	0.280439	6.16335	2.5848e-08	4.14725e-07
mmu-miR-1251-5p	-2.66225	3.14326	-6.14623	2.76685e-08	4.37407e-07
mmu-miR-1843b-5p	1.72559	5.61781	6.10644	3.24028e-08	5.04826e-07
mmu-miR-431-5p	-2.41518	4.39106	-6.01233	4.70358e-08	7.22336e-07
mmu-miR-204-5p	2.5239	12.2409	5.98349	5.27134e-08	7.98125e-07
chr17_19864	-3.70067	-1.4977	-5.92961	6.51935e-08	9.73375e-07
mmu-miR-3086-3p	3.74878	-1.1849	5.79567	1.10339e-07	1.62486e-06
mmu-miR-26b-5p	1.58953	12.5318	5.72255	1.46864e-07	2.1335e-06
mmu-miR-5128	-3.2639	0.712614	-5.66626	1.82896e-07	2.62151e-06
mmu-miR-21a-3p	-2.08072	4.40598	-5.61802	2.20628e-07	3.12073e-06
mmu-miR-217-5p	-6.31427	5.33596	-5.6132	2.24846e-07	3.13909e-06
mmu-miR-1195	2.51359	5.18999	5.5837	2.52055e-07	3.47199e-06
mmu-miR-204-3p	2.95044	4.62858	5.58055	2.55151e-07	3.47199e-06
mmu-miR-483-5p	-3.50221	2.81871	-5.38624	5.39654e-07	7.2516e-06
mmu-miR-216b-5p	-6.21367	4.3318	-5.33179	6.64883e-07	8.82407e-06
mmu-miR-488-3p	-2.03986	4.83909	-5.20703	1.06863e-06	1.40095e-05
mmu-miR-129-1-3p	2.34802	7.00097	5.19456	1.12032e-06	1.45102e-05
mmu-miR-3473f	-3.5115	-1.22279	-5.16619	1.24727e-06	1.5962e-05
mmu-miR-298-3p	-3.24196	1.03744	-5.14481	1.3522e-06	1.71013e-05
mmu-let-7f-1-3p	1.95868	3.17375	5.09521	1.63008e-06	2.03759e-05
mmu-miR-210-3p	-1.44527	6.79973	-4.89768	3.40825e-06	4.21134e-05
mmu-miR-296-5p	-2.68733	4.01545	-4.78493	5.1662e-06	6.31099e-05
mmu-miR-488-5p	-3.08395	-0.117537	-4.73123	6.28934e-06	7.59667e-05
chr5_33756	-3.40004	-0.0444816	-4.70541	6.91095e-06	8.16404e-05
chr5_35299	-3.40004	-0.0444816	-4.70541	6.91095e-06	8.16404e-05
mmu-miR-27b-3p	1.44739	11.6773	4.68906	7.33529e-06	8.57113e-05
mmu-miR-3068-5p	1.43233	9.54798	4.63518	8.92086e-06	0.000103117
mmu-miR-344b-3p	2.38786	2.81332	4.63158	9.03815e-06	0.000103362
mmu-miR-7213-5p	2.84675	1.004	4.61975	9.43337e-06	0.000106746
chr10_4182	3.31595	-1.38496	4.59567	1.02914e-05	0.000115242
mmu-miR-132-5p	2.98104	3.19906	4.50141	1.44408e-05	0.00016004
mmu-miR-5116	2.60212	-1.51279	4.46345	1.65375e-05	0.000181406
chr2_25687	2.97803	-1.57129	4.45457	1.70689e-05	0.000185344
mmu-miR-496a-3p	-1.96641	6.33285	-4.30005	2.94626e-05	0.000316723
mmu-miR-677-5p	-3.16126	1.08258	-4.2962	2.98628e-05	0.000317847
mmu-miR-323-3p	-2.00656	7.76493	-4.29278	3.02222e-05	0.000318518
mmu-miR-302d-3p	-3.19193	-1.04603	-4.28247	3.13326e-05	0.000327015
mmu-miR-181c-3p	-1.73467	5.40726	-4.27125	3.25861e-05	0.000336828
mmu-miR-3475-3p	-1.95223	4.78534	-4.24349	3.58975e-05	0.000365495
mmu-miR-338-5p	1.72816	8.39464	4.24236	3.60395e-05	0.000365495
mmu-miR-132-3p	1.9754	9.85831	4.19471	4.25238e-05	0.000427225
mmu-miR-370-3p	-2.38571	4.46323	-4.16984	4.63419e-05	0.000461274
mmu-miR-26a-5p	1.31371	15.1375	4.15896	4.81147e-05	0.000474526
mmu-miR-18a-5p	-1.46054	9.86473	-4.08571	6.18728e-05	0.000604666
mmu-miR-30c-2-3p	1.65224	5.71414	4.05439	6.88497e-05	0.000666787
mmu-miR-670-5p	-2.30855	1.94596	-4.03231	7.42169e-05	0.00071235
mmu-miR-344f-3p	-2.50714	3.09203	-4.00165	8.23457e-05	0.000783378
mmu-miR-412-3p	-2.3052	3.24461	-3.88848	0.000120417	0.00113552
mmu-let-7d-3p	1.58732	8.83073	3.81462	0.000153843	0.00143745
mmu-miR-1839-5p	1.33705	8.56421	3.81213	0.000155111	0.00143745
mmu-miR-135a-2-3p	-1.71669	3.29487	-3.77221	0.000176875	0.00162239
mmu-miR-412-5p	-1.96738	5.33666	-3.77013	0.000178085	0.00162239
mmu-miR-3099-3p	-1.75071	8.06197	-3.76383	0.000181801	0.00164232
mmu-miR-7015-3p	2.74822	-1.06623	3.73323	0.000200932	0.00180002
mmu-miR-335-3p	-1.82522	3.38357	-3.65644	0.000257764	0.00229006
mmu-miR-101c	1.61882	5.29667	3.64501	0.000267437	0.00235652
mmu-miR-1969	-2.65308	1.41465	-3.6374	0.000274068	0.00239531
mmu-miR-7682-3p	-2.81797	-0.359203	-3.58536	0.000323792	0.00280707
mmu-miR-672-3p	-2.14659	2.33122	-3.49164	0.0004357	0.00374702
mmu-miR-181b-2-3p	1.8162	1.96792	3.44111	0.000510388	0.0043545
mmu-miR-5134-3p	-3.01321	-0.87432	-3.42713	0.00053311	0.00451254
mmu-miR-216a-3p	-3.54601	-0.742639	-3.38161	0.00061392	0.00515597
mmu-miR-19a-5p	-1.89626	2.46136	-3.37789	0.000620959	0.00517465
mmu-miR-7219-3p	1.82582	0.868684	3.37197	0.000632409	0.00522954
mmu-miR-344f-5p	-2.48677	1.27636	-3.35986	0.000656437	0.00538679
mmu-miR-770-3p	-1.52798	7.27119	-3.25669	0.000899018	0.00732155
mmu-miR-330-5p	1.44068	8.08244	3.151	0.00123331	0.00992315
mmu-miR-10a-3p	2.48234	-0.364993	3.15001	0.00123693	0.00992315
mmu-miR-152-3p	1.30765	7.48979	3.10732	0.00140295	0.0111716
mmu-miR-125b-1-3p	-1.63928	6.77709	-3.08212	0.00151044	0.0119391
mmu-miR-146a-3p	1.74578	1.54821	3.04991	0.00165908	0.0130183
mmu-miR-3072-3p	-1.88121	3.05492	-3.04212	0.00169704	0.0132197
mmu-miR-29b-2-5p	1.47213	5.2176	3.03219	0.0017466	0.0135079
mmu-miR-181a-2-3p	1.46278	3.98179	3.02781	0.00176886	0.0135823
mmu-miR-758-3p	-1.92146	3.8148	-3.02042	0.00180705	0.0137763
mmu-miR-25-5p	-2.17389	0.801684	-3.01799	0.00181975	0.0137763
mmu-miR-3072-5p	-2.69111	-0.882739	-3.00484	0.00189009	0.0142087
mmu-miR-3081-3p	-2.82659	-0.950749	-2.99998	0.00191667	0.0143024
mmu-miR-7091-3p	-2.49733	-1.42727	-2.99772	0.00192916	0.0143024
mmu-miR-7213-3p	2.64891	-1.46164	2.97335	0.00206885	0.015233
mmu-miR-677-3p	-2.40543	-1.49705	-2.96405	0.00212451	0.0154805
mmu-let-7g-5p	1.24434	14.4814	2.96294	0.00213126	0.0154805
mmu-miR-328-3p	1.34498	9.50627	2.95651	0.00217076	0.0156615
mmu-miR-302b-3p	-2.65723	-0.585687	-2.90981	0.00247826	0.0177609
mmu-miR-129-2-3p	1.68607	9.2285	2.90471	0.00251412	0.0178985
mmu-miR-203-5p	1.73162	2.04093	2.88597	0.00265032	0.018744
mmu-miR-150-3p	2.4589	1.07237	2.82882	0.00310869	0.021795
mmu-miR-30a-3p	1.3252	8.43527	2.82725	0.00312226	0.021795
mmu-miR-218-2-3p	2.2961	2.34392	2.81517	0.00322854	0.0223915
mmu-miR-101a-3p	1.34803	10.2683	2.81207	0.00325631	0.0224393
chr7_39643	2.42114	-1.27312	2.80838	0.00328966	0.0225247
mmu-miR-133a-3p	1.71256	6.47504	2.8028	0.00334075	0.0227298
mmu-miR-219a-2-3p	1.65152	9.84714	2.7797	0.00356001	0.0238827
mmu-miR-342-3p	1.34919	11.1517	2.77822	0.00357443	0.0238827
mmu-miR-101b-3p	1.30497	9.59307	2.77798	0.00357685	0.0238827
mmu-miR-494-3p	-2.59291	-0.0587694	-2.76865	0.00366949	0.02435
mmu-miR-425-3p	1.40489	6.19081	2.747	0.00389296	0.0256744
mmu-miR-7080-3p	2.65607	0.957544	2.7288	0.00409046	0.0268124
mmu-miR-670-3p	-1.56524	5.54247	-2.69942	0.00442861	0.0288531
mmu-miR-574-3p	1.31762	6.87821	2.6783	0.00468729	0.0303544
mmu-miR-449b	-2.37258	-1.99712	-2.67329	0.00475066	0.0305806
mmu-miR-15b-3p	-1.34998	6.01585	-2.62446	0.00541035	0.0346198
mmu-miR-712-3p	-2.19977	-0.159025	-2.60733	0.00566086	0.0360084
mmu-miR-154-3p	-1.66569	4.56568	-2.60494	0.00569662	0.0360227
mmu-miR-504-3p	-2.42253	0.0566834	-2.59605	0.00583155	0.0366412
mmu-miR-1251-3p	-2.39728	-0.406951	-2.59403	0.0058626	0.0366412
mmu-miR-138-5p	1.38714	11.9356	2.58577	0.00599105	0.0372276
mmu-miR-3085-5p	-2.34751	-0.356934	-2.57022	0.00624005	0.038552
mmu-miR-149-5p	-1.40969	11.7538	-2.5579	0.00644383	0.0395835
mmu-miR-24-2-5p	1.38997	6.32587	2.55233	0.00653796	0.0399336
mmu-miR-1199-5p	-2.0815	0.463849	-2.52036	0.0071027	0.0431378
mmu-miR-1843b-3p	1.32877	6.34113	2.51805	0.00714508	0.0431515
mmu-miR-219a-5p	1.50538	8.17077	2.48889	0.0077012	0.0462502

### Sheet: W8 vs P15
	ID	logFC	AveExpr	t	P.Value	adj.P.Val
mmu-miR-3473e	mmu-miR-3473e	-3.4834	5.83025	-16.3125	6.91283e-25	7.43129e-22
mmu-miR-3473b	mmu-miR-3473b	-3.28041	6.66913	-15.357	1.55031e-23	8.33293e-21
mmu-miR-130b-3p	mmu-miR-130b-3p	-2.66704	7.46811	-15.1235	3.37195e-23	1.20828e-20
mmu-miR-29c-3p	mmu-miR-29c-3p	1.91525	10.1022	12.2251	9.29603e-19	2.49831e-16
mmu-miR-301b-3p	mmu-miR-301b-3p	-2.81988	5.11919	-11.213	4.2344e-17	9.10396e-15
mmu-miR-298-5p	mmu-miR-298-5p	-1.93395	7.32689	-8.29141	4.64918e-12	8.32979e-10
mmu-miR-301a-3p	mmu-miR-301a-3p	-1.65765	9.7211	-7.80555	3.36771e-11	5.17183e-09
mmu-miR-145b	mmu-miR-145b	4.13559	0.880444	7.72775	4.62493e-11	6.21475e-09
mmu-miR-29a-3p	mmu-miR-29a-3p	1.61635	12.6294	7.2508	3.22856e-10	3.85634e-08
mmu-miR-130b-5p	mmu-miR-130b-5p	-1.93152	5.04234	-7.13932	5.07965e-10	5.46062e-08
mmu-miR-139-5p	mmu-miR-139-5p	1.69788	10.9325	6.79681	2.03597e-09	1.9897e-07
mmu-miR-296-3p	mmu-miR-296-3p	-2.28283	5.61573	-6.30708	1.45784e-08	1.30598e-06
mmu-miR-2137	mmu-miR-2137	-2.57332	6.15634	-6.28069	1.6198e-08	1.33945e-06
mmu-miR-455-3p	mmu-miR-455-3p	1.51494	7.52788	5.83684	9.38928e-08	7.20962e-06
mmu-miR-101a-3p	mmu-miR-101a-3p	1.66618	10.2683	5.7359	1.39399e-07	9.99028e-06
mmu-miR-5121	mmu-miR-5121	-1.94944	4.26843	-5.6164	2.22025e-07	1.49173e-05
mmu-miR-3086-5p	mmu-miR-3086-5p	3.32132	0.280439	5.57203	2.63717e-07	1.66762e-05
mmu-miR-1895	mmu-miR-1895	2.18515	3.16372	5.50364	3.4354e-07	2.0517e-05
chr10_4182	chr10_4182	3.49162	-1.38496	5.30984	7.22796e-07	4.03788e-05
mmu-miR-1983	mmu-miR-1983	-1.66161	8.08934	-5.29409	7.67554e-07	4.03788e-05
mmu-miR-3086-3p	mmu-miR-3086-3p	3.27741	-1.1849	5.28692	7.88795e-07	4.03788e-05
mmu-miR-449a-5p	mmu-miR-449a-5p	-2.76865	7.6625	-5.21689	1.02941e-06	5.03007e-05
mmu-miR-1a-3p	mmu-miR-1a-3p	1.87888	5.3291	4.90322	3.33904e-06	0.000156064
mmu-miR-203-3p	mmu-miR-203-3p	1.46253	6.53673	4.85552	3.98355e-06	0.00017843
mmu-miR-412-5p	mmu-miR-412-5p	-2.14323	5.33666	-4.75505	5.76442e-06	0.00024787
chr2_25687	chr2_25687	2.72942	-1.57129	4.31469	2.79889e-05	0.00115723
mmu-miR-664-3p	mmu-miR-664-3p	1.39241	7.01725	4.12875	5.33862e-05	0.00212556
mmu-miR-132-5p	mmu-miR-132-5p	2.38815	3.19906	3.92323	0.000107218	0.00411642
mmu-miR-29c-5p	mmu-miR-29c-5p	1.40526	5.61213	3.84944	0.000137103	0.00508226
mmu-miR-101c	mmu-miR-101c	1.56183	5.29667	3.7466	0.000192345	0.00689237
mmu-miR-323-3p	mmu-miR-323-3p	-1.82527	7.76493	-3.71339	0.000214344	0.00743288
chr5_33756	chr5_33756	-2.8376	-0.0444816	-3.65265	0.000260938	0.00844993
chr5_35299	chr5_35299	-2.8376	-0.0444816	-3.65265	0.000260938	0.00844993
mmu-miR-3964	mmu-miR-3964	2.17532	-1.63394	3.64523	0.000267254	0.00844993
mmu-miR-770-3p	mmu-miR-770-3p	-1.55008	7.27119	-3.61713	0.000292504	0.00898406
mmu-miR-199b-5p	mmu-miR-199b-5p	-2.13421	2.23604	-3.56316	0.000347522	0.0103774
mmu-miR-412-3p	mmu-miR-412-3p	-2.14054	3.24461	-3.54556	0.000367499	0.0106773
mmu-miR-217-5p	mmu-miR-217-5p	-4.31656	5.33596	-3.47949	0.000452906	0.0128125
mmu-miR-150-5p	mmu-miR-150-5p	1.6869	11.053	3.44638	0.000502077	0.0138393
mmu-miR-216a-5p	mmu-miR-216a-5p	-3.41093	6.3365	-3.29259	0.000806388	0.0216717
mmu-miR-15b-3p	mmu-miR-15b-3p	-1.39693	6.01585	-3.17426	0.00115105	0.0301798
mmu-miR-496a-3p	mmu-miR-496a-3p	-1.67974	6.33285	-3.16521	0.00118243	0.0302646
mmu-miR-5134-3p	mmu-miR-5134-3p	-2.74658	-0.87432	-3.14972	0.00123803	0.0309507
mmu-miR-5134-5p	mmu-miR-5134-5p	-2.47225	-1.26596	-3.10976	0.0013929	0.0340311
mmu-miR-344b-3p	mmu-miR-344b-3p	1.74249	2.81332	3.09894	0.00143785	0.0343488
mmu-miR-544-3p	mmu-miR-544-3p	-1.67074	5.4135	-3.07611	0.0015372	0.0359238
mmu-miR-216b-5p	mmu-miR-216b-5p	-3.97047	4.3318	-2.97759	0.00204635	0.0462721
mmu-miR-217-3p	mmu-miR-217-3p	-3.42117	1.26761	-2.97389	0.0020661	0.0462721
mmu-miR-6960-5p	mmu-miR-6960-5p	-2.59018	-1.60968	-2.95007	0.00221091	0.0480817
mmu-miR-135b-3p	mmu-miR-135b-3p	-2.39522	0.871529	-2.94605	0.00223636	0.0480817
mmu-miR-23a-3p	mmu-miR-23a-3p	1.28861	11.8021	2.93149	0.00233077	0.0487318
mmu-miR-3960	mmu-miR-3960	2.36831	-1.69793	2.9275	0.00235726	0.0487318
